# Comparative Genomics of COBRA-like Genes in *Theobroma* and *Herrania* Reveals Structural Conservation and Lineage-Specific Variation

**DOI:** 10.64898/2026.09.14.751154

**Authors:** Rafaely Pantoja Oliveira, João Victor dos Anjos Almeida, Vitor Trinca, Anelise Stella Ballaben, Mauro de Medeiros Oliveira, Alessandro de Mello Varani

## Abstract

COBRA-like (*COBL*) genes encode plant-specific proteins associated with cell-wall organization, cellulose deposition, and developmental processes. Despite their functional relevance in model plants and crops, this gene family remains poorly characterized in Amazonian Malvaceae species. Here, we performed a comparative genomic analysis of *COBL* genes in two *Theobroma grandiflorum* clones, two *T. cacao* cultivars, and *Herrania umbratica*. Using homology searches, conserved domain validation, phylogenetic reconstruction, gene structure analysis, chromosomal mapping, transcript abundance profiling, molecular modeling, and selection tests, we identified 62 *COBL* genes across the analyzed genomes. *COBL* copy number varied among genomes, with *T. cacao* Matina showing the largest repertoire. All retained proteins contained the conserved COBRA domain and grouped into the two major COBL subgroups previously described in angiosperms, with subgroup-specific exon–intron organization largely conserved across species. Genomic distribution and duplication classification indicated contributions from tandem, segmental, dispersed, and proximal duplications, suggesting that multiple genomic processes shaped COBL family organization in *Theobroma* and *Herrania*. Phylogenetic analyses further recovered a putative lineage-specific COBL clade within the analyzed Malvaceae, indicating lineage-specific variation in this gene family. Structural modeling indicated overall conservation between representative proteins from this clade and *COBL6*- associated proteins, although localized amino acid differences were observed within the COBRA domain. Selection analyses supported predominant purifying selection across the family, with limited evidence of episodic diversifying selection in specific lineages and no significant branch-level signal within the putative lineage-specific clade after correction. Overall, these results provide a comparative framework for *COBL* gene evolution in *Theobroma* and *Herrania* and identify candidate genes for future functional studies on cell-wall-related traits in economically important Malvaceae crops.

**Highlights:**

- Sixty-two COBRA-like genes were identified across *Theobroma* and *Herrania* genomes.
- *COBL* genes retained conserved subgroup architecture despite genome-specific copy number variation.
- Multiple duplication modes shaped *COBL* diversification in the analyzed Malvaceae.
- A putative Malvaceae-associated *COBL* lineage was recovered in *Theobroma* and *Herrania*.
- *COBL* genes evolved predominantly under purifying selection.
