## Supplementary_Material_2 for "Comparative Genomics of COBRA-like Genes in *Theobroma* and *Herrania* Reveals Structural Conservation and Lineage-Specific Variation"

### Sheet: ST1
(a) All Theobroma cacao RNAseq data used.							(b) Herrania umbratica RNAseq data used
SRR7388543	SRR7388568	SRR7388593	SRR11389079	SRR7172375	SRR3217284		SRR5630802
SRR7388544	SRR7388569	SRR7388594	SRR11389080	SRR7172376	SRR3217292		SRR5481331
SRR7388545	SRR7388570	SRR7388595	SRR11389081	SRR7172377	SRR3217294		SRR5481332
SRR7388546	SRR7388571	SRR7388596	SRR11389082	SRR7172378	SRR3217297		SRR5481333
SRR7388547	SRR7388572	SRR7388597	SRR11389083	SRR7172379	SRR3217298		SRR5481334
SRR7388548	SRR7388573	SRR7388598	SRR11389084	SRR7172380	SRR3217299		SRR5462401
SRR7388549	SRR7388574	SRR7388599	SRR7172356	SRR7172381	SRR3217301
SRR7388550	SRR7388575	SRR7388600	SRR7172357	SRR7172382	SRR3217304
SRR7388551	SRR7388576	SRR7388601	SRR7172358	SRR7172383	SRR3217315
SRR7388552	SRR7388577	SRR7388602	SRR7172359	SRR7172384	SRR3217317
SRR7388553	SRR7388578	SRR7388603	SRR7172360	SRR7172385	SRR3217318
SRR7388554	SRR7388579	SRR7388604	SRR7172361	SRR7172386	SRR3217319
SRR7388555	SRR7388580	SRR7388605	SRR7172362	SRR7172387	SRR1034656
SRR7388556	SRR7388581	SRR7388606	SRR7172363	SRR7172388	SRR1036616
SRR7388557	SRR7388582	SRR7388607	SRR7172364	SRR7172389	SRR747762
SRR7388558	SRR7388583	SRR7388608	SRR7172365	SRR7172390	SRR747765
SRR7388559	SRR7388584	SRR7388609	SRR7172366	SRR7172391	SRR747772
SRR7388560	SRR7388585	SRR7388610	SRR7172367	SRR3217276	SRR747773
SRR7388561	SRR7388586	SRR7388611	SRR7172368	SRR3217277	SRR747774
SRR7388562	SRR7388587	SRR7388612	SRR7172369	SRR3217278	SRR747775
SRR7388563	SRR7388588	SRR7388613	SRR7172370	SRR3217279	SRR747776
SRR7388564	SRR7388589	SRR7388614	SRR7172371	SRR3217280	SRR747777
SRR7388565	SRR7388590	SRR11389076	SRR7172372	SRR3217281	SRR747778
SRR7388566	SRR7388591	SRR11389077	SRR7172373	SRR3217282	SRR747779
SRR7388567	SRR7388592	SRR11389078	SRR7172374	SRR3217283	SRR13960577
SRR13960578	SRR13960579
