## Supplementary_Material_3 for "Comparative Genomics of COBRA-like Genes in *Theobroma* and *Herrania* Reveals Structural Conservation and Lineage-Specific Variation"

### Sheet: ST2
SPECIES	GROUPS	IDS	COBRA SEQUENCES NUMBERS (PF04833.18)
Abrus precatorius	eudicots	GCF_003935025.1	12
Aegilops tauschii	monocotyledons	GCF_002575655.2	13
Amborella trichopoda	eudicots	GCF_000471905.2	7
Ananas comosus	monocotyledons	GCF_001540865.1	10
Andrographis paniculata	eudicots	GCF_009805555.1	11
Arabidopsis lyrata subsp. lyrata	eudicots	GCF_000004255.2	13
Arabidopsis thaliana	eudicots	GCF_000001735.4	12
Arachis duranensis	eudicots	GCF_000817695.3	14
Arachis hypogaea cultivar:Tifrunner	eudicots	GCF_003086295.2	28
Arachis ipaensis	eudicots	GCF_000816755.2	15
Argentina anserina	eudicots	GCF_933775445.1	11
Asparagus officinalis	monocotyledons	GCF_001876935.1	9
Benincasa hispida	eudicots	GCF_009727055.1	9
Brachypodium distachyon	monocotyledons	GCF_000005505.3	10
Brassica napus	eudicots	GCF_020379485.1	34
Brassica oleracea var. oleracea	eudicots	GCF_000695525.1	18
Brassica rapa	eudicots	GCF_000309985.2	19
Cajanus cajan	eudicots	GCF_000340665.2	12
Camelina sativa	eudicots	GCF_000633955.1	37
Camellia sinensis	eudicots	GCF_004153795.1	18
Cannabis sativa	eudicots	GCF_900626175.2	0
Capsella rubella	eudicots	GCF_000375325.1	12
Capsicum annuum	eudicots	GCF_002878395.1	15
Carica papaya	eudicots	GCF_000150535.2	9
Carya illinoinensis	eudicots	GCF_018687715.1	11
Chenopodium quinoa	eudicots	GCF_001683475.1	19
Cicer arietinum	eudicots	GCF_000331145.1	12
Citrus sinensis	eudicots	GCF_022201045.2	9
Citrus x clementina	eudicots	GCF_000493195.1	10
Coffea arabica	eudicots	GCF_003713225.1	22
Coffea eugenioides	eudicots	GCF_003713205.1	12
Cucumis melo	eudicots	GCF_025177605.1	10
Cucumis sativus	eudicots	GCF_000004075.3	9
Cucurbita maxima	eudicots	GCF_002738345.1	14
Cucurbita moschata	eudicots	GCF_002738365.1	14
Cucurbita pepo subsp. pepo	eudicots	GCF_002806865.1	14
Cynara cardunculus var. scolymus	eudicots	GCF_001531365.2	13
Daucus carota subsp. sativus	eudicots	GCF_001625215.1	12
Dendrobium catenatum	monocotyledons	GCF_001605985.1	6
Dendrobium catenatum	monocotyledons	GCF_001605985.2	6
Dioscorea cayenensis subsp. rotundata	monocotyledons	GCF_009730915.1	8
Diospyros lotus	eudicots	GCF_014633365.1	9
Durio zibethinus	eudicots	GCF_002303985.1	18
Elaeis guineensis	monocotyledons	GCF_000442705.1	10
Erigeron canadensis	eudicots	GCF_010389155.1	11
Erythranthe guttata	eudicots	GCF_000504015.1	12
Eutrema salsugineum	eudicots	GCF_000478725.1	12
Fragaria vesca subsp. vesca	eudicots	GCF_000184155.1	13
Glycine max	eudicots	GCF_000004515.6	21
Glycine soja	eudicots	GCF_004193775.1	21
Gossypium arboreum	eudicots	GCF_000612285.1	18
Gossypium hirsutum	eudicots	GCF_007990345.1	30
Gossypium raimondii	eudicots	GCF_025698545.1	19
Helianthus annuus	eudicots	GCF_002127325.2	15
Hevea brasiliensis	eudicots	GCF_001654055.1	15
Hibiscus syriacus	eudicots	GCF_006381635.1	15
Hordeum vulgare subsp. vulgare	monocotyledons	GCF_904849725.1	12
Impatiens glandulifera	eudicots	GCF_907164915.1	13
Ipomoea nil	eudicots	GCF_001879475.1	12
Ipomoea triloba	eudicots	GCF_003576645.1	13
Juglans microcarpa x Juglans regia	eudicots	GCF_004785595.1	12
Juglans regia	eudicots	GCF_001411555.2	12
Lactuca sativa	eudicots	GCF_002870075.4	11
Lolium rigidum	monocotyledons	GCF_022539505.1	14
Lollum perenne	monocotyledons	GCF_019359855.1	9
Lupinus angustifolius	dicotyledons	GCF_001865875.1	16
Macadamia integrifolia	eudicots	GCF_013358625.1	8
Malus domestica	eudicots	GCF_002114115.1	16
Malus sylvestris	eudicots	GCF_916048215.2	16
Mangifera indica	eudicots	GCF_011075055.1	17
Manihot esculenta	eudicots	GCF_001659605.2	13
Medicago truncatula	eudicots	GCF_003473485.1	12
Mercurialis annua	eudicots	GCF_937616625.1	11
Momordica charantia	eudicots	GCF_001995035.1	9
Morus notabilis	eudicots	GCF_000414095.1	11
Musa acuminata subsp. malaccensis	monocotyledons	GCF_000313855.2	11
Nelumbo nucifera	eudicots	GCF_000365185.1	9
Nicotiana attenuata	eudicots	GCF_001879085.1	16
Nicotiana sylvestris	eudicots	GCF_000393655.1	17
Nicotiana tabacum	eudicots	GCF_000715135.1	29
Nicotiana tomentosiformis	eudicots	GCF_000390325.2	16
Nymphaea colorata	eudicots	GCF_008831285.2	5
Olea europaea var. sylvestris	eudicots	GCF_002742605.1	13
Oryza brachyantha	monocotyledons	GCF_000231095.2	10
Oryza glaberrima	monocotyledons	GCF_000147395.1	11
Panicum hallii	monocotyledons	GCF_002211085.1	9
Panicum virgatum	monocotyledons	GCF_016808335.1	18
Papaver somniferum	eudicots	GCF_003573695.1	19
Phalaenopsis equestris	monocotyledons	GCF_001263595.1	9
Phaseolus vulgaris	eudicots	GCF_000499845.1	14
Phoenix dactylifera	monocotyledons	GCF_009389715.1	11
Physcomitrium patens	moss	GCF_000002425.4	11
Pistacia vera	eudicots	GCF_008641045.1	15
Pisum sativum	eudicots	GCF_024323335.1	12
Populus alba	eudicots	GCF_005239225.1	12
Populus euphratica	eudicots	GCF_000495115.1	14
Populus trichocarpa	eudicots	GCF_000002775.5	14
Prosopis alba	eudicots	GCF_004799145.1	13
Prunus avium	eudicots	GCF_002207925.1	12
Prunus dulcis	eudicots	GCF_902201215.1	11
Prunus mume	eudicots	GCF_000346735.1	11
Prunus persica	eudicots	GCF_000346465.2	11
Punica granatum	eudicots	GCF_007655135.1	12
Pyrus x bretschneideri	eudicots	GCF_019419815.1	15
Quercus lobata	eudicots	GCF_001633185.2	13
Quercus robur	eudicots	GCF_932294415.1	9
Quercus suber	eudicots	GCF_002906115.1	10
Raphanus sativus	eudicots	GCF_000801105.1	24
Rhodamnia argentea	eudicots	GCF_020921035.1	14
Ricinus communis	eudicots	GCF_019578655.1	12
Rosa chinensis	eudicots	GCF_002994745.2	12
Salvia hispanica	eudicots	GCF_023119035.1	12
Salvia splendens	eudicots	GCF_004379255.1	21
Selaginella moellendorffii	moss	GCF_000143415.4	8
Sesamum indicum	eudicots	GCF_000512975.1	12
Setaria italica	monocotyledons	GCF_000263155.2	9
Setaria viridis	monocotyledons	GCF_005286985.1	10
Solanum lycopersicum	eudicots	GCF_000188115.5	15
Solanum pennellii	eudicots	GCF_001406875.1	15
Solanum stenotomum	eudicots	GCF_019186545.1	15
Solanum tuberosum	eudicots	GCF_000226075.1	18
Solanum verrucosum	eudicots	GCF_900185275.1	14
Sorghum bicolor	monocotyledons	GCF_000003195.3	10
Spinacia oleracea	eudicots	GCF_002007265.1	11
Tarenaya hassleriana	eudicots	GCF_000463585.1	15
Telopea speciosissima	eudicots	GCF_018873765.1	7
Theobroma cacao	eudicots	GCF_000208745.1	10
Trifolium pratense	eudicots	GCF_020283565.1	15
Tripterygium wilfordii	eudicots	GCF_013401445.1	18
Triticum aestivum	monocotyledons	GCF_018294505.1	34
Triticum dicoccoides	monocotyledons	GCF_002162155.2	24
Triticum urartu	monocotyledons	GCF_003073215.2	13
Vigna radiata var. radiata	eudicots	GCF_000741045.1	14
Vigna umbellata	eudicots	GCF_018835915.1	13
Vigna unguiculata	eudicots	GCF_004118075.2	14
Vitis riparia	eudicots	GCF_004353265.1	11
Vitis vinífera	eudicots	GCF_000003745.3	11
Zea mays	monocotyledons	GCF_902167145.1	10
Zingiber officinale	monocotyledons	GCF_018446385.1	27
Ziziphus jujuba var. spinosa	eudicots	GCF_020796205.1	10
