## Supplementary_Material_4 for "Comparative Genomics of COBRA-like Genes in *Theobroma* and *Herrania* Reveals Structural Conservation and Lineage-Specific Variation"

### Sheet: ST3
Group	Subfamily	Identification	Length (aa)	Alignment COBL (aa)
				Start	Stop
1	COBL1,2,5	sp|Q9SRT7|COBL1_ARATH	452	57	220
		sp|Q8L8Q7|COBL2_ARATH	441	52	215
		sp|Q9FME5|COBL5_ARATH	204	46	201
		Tcacao-CriolloG00000015522.1	455	60	223
		Tcacao-CriolloG00000011662.2	456	60	223
		Tcacao-MatinaG00000014208.1	455	60	223
		Tcacao-MatinaG00000000122.1	456	60	223
		Tcacao-MatinaG00000010512.1	348	1	129
		HumbraticaG00000019843.1	455	60	223
		HumbraticaG00000014817.1	456	60	223
		TgrandC174G00000014592.1	455	60	223
		TgrandC174G00000010808.1	491	95	258
		TgrandC1074G00000015762.1	473	60	241
		TgrandC1074G00000011891.1	491	95	258
	COBL4	sp|Q9LFW3|COBL4_ARATH	431	44	207
		Tcacao-CriolloG00000015523.3	432	43	206
		Tcacao-CriolloG00000011663.1	437	49	212
		Tcacao-CriolloG00000011667.1	388	1	162
		Tcacao-CriolloG00000011671.1	160	1	129
		Tcacao-MatinaG00000014209.2	432	43	206
		Tcacao-MatinaG00000000123.2	463	75	238
		Tcacao-MatinaG00000010516.1	438	49	212
		Tcacao-MatinaG00000000126.1	384	8	158
		Tcacao-MatinaG00000010513.1	150	1	124
		Tcacao-MatinaG00000010518.1	160	1	129
		HumbraticaG00000019844.3	432	43	206
		HumbraticaG00000014818.1	463	75	238
		HumbraticaG00000014819.1	438	49	212
		TgrandC174G00000014593.1	432	43	206
		TgrandC174G00000010809.1	463	75	238
		TgrandC174G00000010810.1	438	49	212
		TgrandC1074G00000015761.1	432	43	206
		TgrandC1074G00000011890.1	463	75	238
		TgrandC1074G00000011889.1	438	49	212
		TgrandC1074G00000011886.1	149	21	109
	COBL6	sp|O04500|COBL6_ARATH	454	59	222
		Tcacao-CriolloG00000006609.1	443	57	216
		Tcacao-MatinaG00000005908.1	443	57	216
		HumbraticaG00000015638.1	443	57	216
		TgrandC174G00000008356.1	443	57	216
		TgrandC1074G00000008413.1	443	57	216
	Putative lineage-specific COBL group	Tcacao-CriolloG00000006352.1	443	51	213
		Tcacao-MatinaG00000005665.1	443	51	213
		HumbraticaG00000015867.1	443	51	213
		TgrandC174G00000008604.1	443	51	213
		TgrandC1074G00000008646.1	443	51	213
2	COBL7,8,9	sp|Q8GZ17|COBL7_ARATH	661	233	412
		sp|Q9LIB6|COBL8_ARATH	653	226	405
		sp|Q9FJ13|COBL9_ARATH	663	232	411
		Tcacao-CriolloG00000017670.1	652	227	405
		Tcacao-CriolloG00000004346.1	655	231	410
		Tcacao-MatinaG00000016291.1	652	227	405
		Tcacao-MatinaG00000003724.1	655	231	410
		HumbraticaG00000021654.1	652	227	405
		HumbraticaG00000010520.1	655	231	410
		HumbraticaG00000010515.1	655	231	410
		TgrandC174G00000016764.1	652	227	405
		TgrandC174G00000003636.1	655	231	410
		TgrandC1074G00000013516.1	652	227	405
		TgrandC1074G00000001217.1	655	231	410
	COBL10, 11	sp|Q9LJU0|CBL10_ARATH	672	245	424
		sp|Q9T045|CBL11_ARATH	668	235	414
		Tcacao-CriolloG00000025455.2	662	234	413
		Tcacao-CriolloG00000024510.1	547	229	408
		Tcacao-MatinaG00000023553.2	662	234	413
		Tcacao-MatinaG00000022663.1	314	1	78
		Tcacao-MatinaG00000022662.1	302	219	302
		HumbraticaG00000018922.1	662	234	413
		HumbraticaG00000025413.1	548	184	306
		TgrandC174G00000021411.1	687	262	441
		TgrandC1074G00000027067.1	662	234	413
		TgrandC1074G00000021804.1	617	192	371
