## Supplementary_Material_5 for "Comparative Genomics of COBRA-like Genes in *Theobroma* and *Herrania* Reveals Structural Conservation and Lineage-Specific Variation"

### Sheet: ST4
Subfamily	Identification	TPM	TPM
			No inoculation	24 hours after inoculation	48 hours after inoculation
COBL1,2,5	Tcacao-CriolloG00000015522.1	50593000	-	-	-
	Tcacao-CriolloG00000011662.2	40234000	-	-	-
	Tcacao-MatinaG00000014208.1	57919700	-	-	-
	Tcacao-MatinaG00000000122.1	42113600	-	-	-
	Tcacao-MatinaG00000010512.1	25496800	-	-	-
	HumbraticaG00000019843.1	54641200	-	-	-
	HumbraticaG00000014817.1	69620400	-	-	-
	TgrandC174G00000010808.1	-	198312958	179218979	191107803
	TgrandC174G00000014592.1	-	104270325	90776268	125250557
	TgrandC1074G00000015762.1	-	111605759	114439583	91317940
	TgrandC1074G00000011891.1	-	161124313	157237015	166291687
COBL4	Tcacao-CriolloG00000015523.3	41876900	-	-	-
	Tcacao-CriolloG00000011663.1	2539700	-	-	-
	Tcacao-CriolloG00000011667.1	227700	-	-	-
	Tcacao-CriolloG00000011671.1	0.0	-	-	-
	Tcacao-MatinaG00000014209.2	41970800	-	-	-
	Tcacao-MatinaG00000000123.2	43943700	-	-	-
	Tcacao-MatinaG00000010516.1	199400	-	-	-
	Tcacao-MatinaG00000000126.1	192600	-	-	-
	Tcacao-MatinaG00000010513.1	4312500	-	-	-
	Tcacao-MatinaG00000010518.1	0.0	-	-	-
	HumbraticaG00000019844.3	36212600	-	-	-
	HumbraticaG00000014818.1	49473400	-	-	-
	HumbraticaG00000014819.1	307300	-	-	-
	TgrandC174G00000010809.1	-	39029919	32167343	42282715
	TgrandC174G00000014593.1	-	18118376	18979977	16390179
	TgrandC174G00000010810.1	-	0.0	0.0	0.0
	TgrandC1074G00000015761.1	-	15880945	23048134	14081443
	TgrandC1074G00000011890.1	-	33405003	45773148	35938641
	TgrandC1074G00000011889.1	-	0.0	0.0	0.0
	TgrandC1074G00000011886.1	-	54246	0.0	0.0
COBL6	Tcacao-CriolloG00000006609.1	9423900	-	-	-
	Tcacao-MatinaG00000005908.1	9731200	-	-	-
	HumbraticaG00000015638.1	2027900	-	-	-
	TgrandC174G00000008356.1	-	62911	170018	112788
	TgrandC1074G00000008413.1	-	186137	0.0	51375
Putative lineage-specific COBL group	Tcacao-CriolloG00000006352.1	2541600	-	-	-
	Tcacao-MatinaG00000005665.1	2615600	-	-	-
	HumbraticaG00000015867.1	10368900	-	-	-
	TgrandC174G00000008604.1	-	815666	302273	733600
	TgrandC1074G00000008646.1	-	996881	710089	512646
COBL7,8,9	Tcacao-CriolloG00000017670.1	40657300	-	-	-
	Tcacao-CriolloG00000004346.1	11557000	-	-	-
	Tcacao-MatinaG00000016291.1	26783100	-	-	-
	Tcacao-MatinaG00000003724.1	15400900	-	-	-
	HumbraticaG00000021654.1	3488700	-	-	-
	HumbraticaG00000010520.1	11365800	-	-	-
	HumbraticaG00000010515.1	11773800	-	-	-
	TgrandC174G00000016764.1	-	115690308	55794567	39470226
	TgrandC174G00000003636.1	-	6358520	4029745	7170976
	TgrandC1074G00000013516.1	-	83022560	96272377	48259354
	TgrandC1074G00000001217.1	-	8147701	6392522	6198557
COBL10,11	Tcacao-CriolloG00000025455.2	39898500	-	-	-
	Tcacao-CriolloG00000024510.1	5084300	-	-	-
	Tcacao-MatinaG00000023553.2	53494500	-	-	-
	Tcacao-MatinaG00000022663.1	6398100	-	-	-
	Tcacao-MatinaG00000022662.1	3191400	-	-	-
	HumbraticaG00000018922.1	67516800	-	-	-
	HumbraticaG00000025413.1	635400	-	-	-
	TgrandC174G00000021411.1	-	0.0	0.0	0.0
	TgrandC1074G00000027067.1	-	98740	0.0	0.0
	TgrandC1074G00000021804.1	-	1244708	710190	1396095
