## Supplementary_Material_6 for "Comparative Genomics of COBRA-like Genes in *Theobroma* and *Herrania* Reveals Structural Conservation and Lineage-Specific Variation"

### Sheet: ST5
Grupo ARATH	ID	ERRAT	PROCHECK (Ramachandran plot, %)
		(Overall Quality Factor)	Core	Allow	Gener	disall
COBL6	TgrandC1074G00000008413.1	93.0748	89.3	10.7	0	0
	TgrandC174G00000008673.1	91.5068	87.9	11.9	0.3	0
	Tcacao-CriolloG00000006609.1	89.7297	87.7	12.3	0	0
	Tcacao-MatinaG00000005908.1	92.3706	87.2	12.8	0	0
	HumbraticaG00000015638.1	89.3048	85.8	13.6	0.6	0
Putative lineage-specific COBL group	TgrandC1074G00000008646.1	93.7158	88.5	11.3	0.3	0
	TgrandC174G00000008928.1	93.9560	87.9	12.1	0	0
	Tcacao-CriolloG00000006352.1	93.1429	86.3	13.4	0.3	0
	Tcacao-MatinaG00000005665.1	93.6986	87.7	12.0	0.3	0
	HumbraticaG00000015867.1	94.6524	89.6	9.9	0.5	0
COBL7, 8 and 9	TgrandC1074G00000013516.1	93.0973	92.8	7.2	0	0
	TgrandC174G00000017430.1	92.2942	91.5	8.5	0	0
	Tcacao-CriolloG00000017670.1	92.9825	92.2	7.6	0.2	0
	Tcacao-MatinaG00000016291.1	88.9474	91.8	8.2	0.	0
	HumbraticaG00000021654.1	91.5641	91.5	8.5	0.	0
COBL10 and 11	TgrandC1074G00000021804.1	87.3122	90.3	9.1	0.6	0
	TgrandC174G00000022328.1	88.5522	90.5	9.1	0.4	0
	Tcacao-CriolloG00000024510.1	88.5776	87.3	12.7	0.	0
	Tcacao-MatinaG00000022662.1	93.8525	89.3	10.3	0.4	0
	HumbraticaG00000025413.1	83.6066	91.1	8.7	0.2	0
