## Supplementary_Material_7 for "Comparative Genomics of COBRA-like Genes in *Theobroma* and *Herrania* Reveals Structural Conservation and Lineage-Specific Variation"

### Sheet: ST6
Site	Partition	α	β-	p-	β+	p+	LRT	p-value	# branches under selection	Total branch length	MEME LogL	FEL LogL	FEL α	FEL β
1	1	0	0	1	0	0	0	1	0	0	0	0	1	0
2	1	0	0	1	0	0	0	1	0	0	0	0	1	0
3	1	0	0	1	0	0	0	1	0	0	0	0	1	0
4	1	0	0	1	0	0	0	1	0	0	0	0	1	0
5	1	0	0	1	0	0	0	1	0	0	0	0	1	0
6	1	0	0	1	0	0	0	1	0	0	0	0	1	0
7	1	0	0	1	0	0	0	1	0	0	0	0	1	0
8	1	0	0	1	0	0	0	1	0	0	0	0	1	0
9	1	0	0	1	0	0	0	1	0	0	0	0	1	0
10	1	0	0	1	0	0	0	1	0	0	0	0	1	0
11	1	4.27	0	0.77	12.5	0.23	0.82	0.35	2	0	-36.4	-33.82	0.08	5.38
12	1	2.27	2.27	0.69	2.26	0.31	0	0.67	0	0	-31.58	-31.58	1	2.37
13	1	3.1	1.63	0.44	4.66	0.56	0	0.67	0	0	-36.51	-36.51	1	3.1
14	1	9.96	0.01	0.51	8.25	0.49	0	0.67	0	0	-34.87	-34.67	0.82	9.84
15	1	6.96	2.58	0.87	2.47	0.13	0	0.67	0	0	-37.86	-37.87	1	7.22
16	1	9.58	3.51	0.8	3.38	0.2	0	0.67	0	0	-39.34	-39.34	1	11.01
17	1	11.79	0.08	0	0.87	1	0	0.67	0	0	-31.69	-31.69	1	11.72
18	1	22.5	0	0.82	45.37	0.18	0.04	0.62	0	0	-9.74	-9.6	0.86	22.69
19	1	0	0	1	0	0	0	1	0	0	0	0	1	0
20	1	5.91	0	0.01	7.02	0.99	0	0.65	0	0	-14.34	-14.34	1	5.91
21	1	0	0	0.01	0.88	0.99	0.44	0.45	0	0	-7.38	-7.38	1	0
22	1	13.74	3.87	0.85	3.67	0.15	0	0.67	0	0	-25.73	-25.73	1	14.03
23	1	9.46	0	0.75	8.98	0.25	0	0.67	0	0	-37.91	-36.74	0.31	9.27
24	1	1.85	0	0.01	3.21	0.99	0.13	0.56	1	0	-37.71	-37.72	1	1.85
25	1	6.29	0	0.59	7.24	0.41	0.01	0.64	0	0	-34.79	-34	0.46	6.46
26	1	9.05	0.09	0.13	0.88	0.87	0	0.67	0	0	-29.99	-30	1	8.88
27	1	21.93	0.06	0.55	7.19	0.45	0	0.67	0	0	-39.77	-39.58	0.83	21.82
28	1	7.77	5.29	0.8	5.1	0.2	0	0.67	0	0	-48.42	-48.42	1	7.98
29	1	12.9	5.32	0.84	6.09	0.16	0	0.67	0	0	-45.31	-45.31	1	13.29
30	1	32.23	2.63	0.88	34.98	0.12	-0.03	0.67	0	0	-48.6	-48.44	0.85	35.79
31	1	5.72	2.29	0.88	2.24	0.12	0	0.67	0	0	-28.93	-28.93	1	5.66
32	1	0.83	0	0.01	5.97	0.99	1.1	0.3	0	0	-27.98	-27.98	1	0.83
33	1	6.34	3.67	0.83	3.54	0.17	0	0.67	0	0	-27.88	-27.88	1	6.37
34	1	1.5	0.77	0.64	33.83	0.36	1.34	0.26	0	0	-20.7	-20.04	0.51	2.35
35	1	2.19	0	0	3.48	1	0.07	0.59	0	0	-24.22	-24.23	1	2.19
36	1	7.67	0.01	0.67	5.01	0.33	0	0.67	0	0	-22.55	-22.07	0.62	7.74
37	1	10.68	2.23	0.41	14.71	0.59	-0.36	0.67	0	0	-41.96	-41.82	0.87	10.63
38	1	11.59	1.8	0.79	94.66	0.21	0.88	0.34	0	0	-43.6	-42.89	0.49	13.09
39	1	18.32	0.66	1	2.22	0	0	0.67	0	0	-27.17	-27.18	1	17.3
40	1	0.09	0.06	0.45	26.42	0.55	0.83	0.35	1	0	-41.22	-40.8	0.66	5.03
41	1	2.26	0.15	0.32	9.04	0.68	1.11	0.3	1	0	-35.96	-35.16	0.45	2.26
42	1	1.39	0	0.73	6.72	0.27	1.08	0.3	0	0	-20.08	-18.88	0.3	1.15
43	1	4.79	0.01	0.49	6.09	0.51	0.04	0.61	0	0	-36.5	-36.05	0.64	4.41
44	1	0	0	1	0	0	0	1	0	0	0	0	1	0
45	1	14.56	0.09	0	1.75	1	0	0.67	0	0	-16.59	-16.59	1	14.76
46	1	65.4	3.56	0.9	3.59	0.1	0	0.67	0	0	-23.85	-23.85	1	67.81
47	1	7.14	5.5	0.9	5.15	0.1	0	0.67	0	0	-21.23	-21.23	1	6.85
48	1	5	3.19	0.82	3.2	0.18	0	0.67	0	0	-29.08	-29.08	1	5.09
49	1	1.64	0	0.01	5.66	0.99	0.77	0.36	0	0	-28.63	-28.63	1	1.64
50	1	7.63	3.02	0.89	2.42	0.11	0	0.67	0	0	-24.24	-24.24	1	7.59
51	1	0.23	0.13	0.56	9.19	0.44	1.25	0.28	0	0	-17.83	-17.21	0.54	1.3
52	1	28.93	0	0.81	9.87	0.19	0	0.67	0	0	-25.95	-24.96	0.37	29.34
53	1	0	0	1	0	0	0	1	0	0	0	0	1	0
54	1	0	0	1	0	0	0	1	0	0	0	0	1	0
55	1	5.3	3.97	0.85	6	0.15	0	0.67	0	0	-46.62	-46.62	1	5.27
56	1	9.36	0	0.9	13.01	0.1	0.05	0.6	2	0	-34.57	-31.49	0.05	8.03
57	1	5.69	1.84	0.85	1.61	0.15	0	0.67	0	0	-37.21	-37.22	1	5.97
58	1	11.17	0.31	1	0.42	0	0	0.67	0	0	-31.85	-31.85	1	11.14
59	1	6.22	0.01	0.48	3.15	0.52	0	0.67	0	0	-33.55	-33.34	0.81	6.35
60	1	3.34	0	0.62	20.49	0.38	3.69	0.07	1	0	-38.8	-35.61	0.04	3.04
61	1	24.31	1.24	0.93	1.15	0.07	0	0.67	0	0	-37.97	-37.98	1	26.29
62	1	6.35	2.65	0.87	2.85	0.13	0	0.67	0	0	-36.03	-36.03	1	6.42
63	1	25.84	0.21	0.91	154.21	0.09	2.83	0.12	1	0	-41.09	-35.69	0	21.53
64	1	13.86	0.01	0.79	47.48	0.21	-0.07	0.67	0	0	-45.98	-43.44	0.08	18.13
65	1	9.9	0.05	0.96	74.66	0.04	-0.42	0.67	0	0	-20.93	-19.71	0.29	19.81
66	1	3.53	0	0.91	53.98	0.09	1.14	0.29	0	0	-19.1	-17.87	0.29	3.81
67	1	17.2	0	0.95	663.02	0.05	3.91	0.07	0	0	-38.77	-32.89	0	20.16
68	1	15.19	1.21	0.89	100000	0.11	9.52	0	0	0	-58.15	-49.39	0	26.87
69	1	2.53	0	0.73	2.53	0.27	0	0.67	0	0	-24.75	-24.44	0.74	2.7
70	1	6.36	0	0.82	425.6	0.18	4.09	0.06	4	0	-45.85	-41.63	0.01	9.49
71	1	4.1	0	0.8	25.73	0.2	2.06	0.18	0	0	-34.15	-31.22	0.05	4.31
72	1	2.31	0.18	1	0.22	0	0	0.67	0	0	-13.74	-13.74	1	2.3
73	1	3.41	2.75	0.93	2.99	0.07	0	0.67	0	0	-43.76	-43.77	1	3.5
74	1	1.38	1.3	0.99	1.4	0.01	0	0.67	0	0	-27.49	-27.49	1	1.33
75	1	6.94	1.49	0.65	11.48	0.35	-0.05	0.67	0	0	-37.5	-37.37	0.88	8
76	1	6.23	4.01	0.72	3.89	0.28	0	0.67	0	0	-38.44	-38.44	1	6.24
77	1	10.46	0.25	1	0.41	0	0	0.67	0	0	-22.37	-22.37	1	10.43
78	1	4.19	3.5	1	4.23	0	-0.01	0.67	0	0	-36.75	-36.75	1	4.38
79	1	3.43	0	0.77	15.55	0.23	1.06	0.31	3	0	-30.22	-27.74	0.08	4.98
80	1	2.63	0	0.79	18.22	0.21	1.77	0.21	2	0	-33.04	-28.8	0.01	3.5
81	1	5.83	0	0.8	21.28	0.2	0.76	0.37	2	0	-31.95	-27.76	0.02	7.65
82	1	9.8	0	0.86	2.19	0.14	0	0.67	0	0	-26.27	-25.92	0.7	9.62
83	1	3.05	0	0.69	2.31	0.31	0	0.67	0	0	-18.84	-18.54	0.74	3.06
84	1	2.7	0	0.66	25.66	0.34	0.65	0.39	1	0	-19.88	-19	0.41	5.08
85	1	4.15	0.08	0.59	3.78	0.41	0	0.67	0	0	-38.43	-38.38	0.95	4.31
86	1	27.2	0.14	1	0.72	0	0	0.67	0	0	-20.25	-20.25	1	26.03
87	1	8.94	0.02	0.27	2.65	0.73	0	0.67	0	0	-41.77	-41.77	1	9.28
88	1	7.74	0	0.74	9.99	0.26	-0.03	0.67	1	0	-40.62	-40.33	0.75	8.02
89	1	3.9	0.76	0.87	17.91	0.13	0.07	0.59	0	0	-36.14	-36.03	0.9	5.29
90	1	15.14	0.16	1	0.61	0	0	0.67	0	0	-20.98	-20.99	1	14.64
91	1	5.23	1.31	0.87	1.04	0.13	0	0.67	0	0	-35.43	-35.44	1	5.4
92	1	3.12	0	0.82	15.5	0.18	1.12	0.3	0	0	-20.46	-19.01	0.23	2.95
93	1	1.73	0	0.68	31.73	0.32	3.82	0.07	2	0	-42.8	-39.75	0.05	2.66
94	1	1.38	0	0.89	0.91	0.11	0	0.67	0	0	-16.51	-15.34	0.31	1.4
95	1	4.09	0	0.67	16.09	0.33	2.05	0.18	1	0	-81.1	-74.98	0	4.45
96	1	0	0	1	0	0	0	1	0	0	0	0	1	0
97	1	0	0	1	0	0	0	1	0	0	0	0	1	0
98	1	0	0	1	0	0	0	1	0	0	0	0	1	0
99	1	301.17	0	0.76	0.5	0.24	0	0.67	0	0	-6.95	-6.95	1	290.28
100	1	162.81	0	1	0.07	0	0	0.67	0	0	-7.57	-7.57	1	159.23
101	1	0	0	1	0	0	0	1	0	0	0	0	1	0
102	1	0	0	0.01	29.16	0.99	0.91	0.33	0	0	-7.5	-7.5	1	0
103	1	143.66	0.06	1	1.21	0	0	0.67	0	0	-6.72	-6.72	1	146.8
104	1	6.44	1.49	0.9	1.48	0.1	0	0.67	0	0	-62.78	-62.78	1	6.63
105	1	4.69	1.37	0.69	10.72	0.31	-0.1	0.67	0	0	-61.51	-61.36	0.86	5.33
106	1	7.76	0.44	0.89	26.21	0.11	0.49	0.43	0	0	-59.9	-58.51	0.25	8.66
107	1	12.29	0.05	0	0.99	1	0	0.67	0	0	-61.49	-61.49	1	12.08
108	1	7.2	0	0.83	13.16	0.17	0.31	0.49	0	0	-47.81	-45.72	0.12	7.62
109	1	2.61	0	0.67	4.37	0.33	-0.12	0.67	0	0	-47.82	-47.49	0.71	2.8
110	1	1.74	0	0.62	14.02	0.38	3.24	0.09	1	0	-45.59	-42.97	0.07	2.09
111	1	2.76	1.13	0.39	15.19	0.61	0.35	0.48	0	0	-58.07	-57.35	0.49	3.6
112	1	3.39	0	0.89	18.14	0.11	1.08	0.3	0	0	-35.23	-34	0.29	3.35
113	1	6.16	0.02	0.51	6.4	0.49	-0.01	0.67	1	0	-55.33	-54.89	0.64	6.98
114	1	38.07	0	0.73	7.95	0.27	0	0.67	0	0	-38.25	-37.45	0.45	37.34
115	1	0.43	0.32	0.76	196.66	0.24	6.14	0.02	1	0	-30.95	-28.02	0.05	0.49
116	1	0	0	1	0	0	0	1	0	0	0	0	1	0
117	1	0	0	0.62	735.82	0.38	3.04	0.1	1	0	-10.54	-9.6	0.39	0
118	1	0	0	1	0	0	0	1	0	0	0	0	1	0
119	1	6.72	0.08	0	0.92	1	0	0.67	0	0	-32.63	-32.63	1	6.73
120	1	6.09	0	0.6	1.49	0.4	0	0.67	0	0	-22.12	-21.98	0.87	6.28
121	1	5.64	0	0.79	10.04	0.21	0.27	0.5	1	0	-35.47	-33.29	0.11	5.51
122	1	37.14	0.53	0.67	0	0.33	0	0.67	0	0	-14.21	-14.13	0.92	39.87
123	1	5.88	0	0.64	11.22	0.36	0.35	0.47	1	0	-77.02	-74.28	0.06	7.23
124	1	3.22	0	0.52	5.48	0.48	0.22	0.52	2	0	-67.33	-66.49	0.43	3.46
125	1	5.71	0.02	0.42	1.3	0.58	0	0.67	0	0	-50.58	-50.45	0.88	5.73
126	1	10.6	0.01	0.81	11.57	0.19	-1.13	0.67	1	0	-101.58	-100.25	0.27	11.69
127	1	0.69	0.38	0.62	24.1	0.38	8.31	0.01	0	0	-71.13	-67.44	0.02	1.28
128	1	9.22	0	0.89	237.1	0.11	1.68	0.22	5	0	-76.67	-68.9	0	9.26
129	1	4.9	1.61	0.57	29.71	0.43	1.15	0.29	1	0	-94.05	-92.16	0.15	5.44
130	1	2.05	1.29	0.5	30.94	0.5	1.21	0.28	0	0	-79.13	-78.49	0.53	2.48
131	1	5.29	2.5	0.8	1.86	0.2	0	0.67	0	0	-87.6	-87.6	1	5.32
132	1	3.95	0.01	0.58	3.62	0.42	0	0.67	0	0	-68.58	-68.06	0.59	3.95
133	1	5.71	0.3	0.74	33.93	0.26	3.13	0.1	1	0	-88.92	-83.49	0	6.38
134	1	10.72	0.06	0	1.15	1	0	0.67	0	0	-77.59	-77.6	1	10.76
135	1	4.78	0.66	0.96	0.49	0.04	0	0.67	0	0	-50.37	-50.37	1	4.78
136	1	6.22	0	0.72	21.75	0.28	1.04	0.31	3	0	-99.33	-96.33	0.05	6.93
137	1	16.03	0.45	0.93	17.69	0.07	0.01	0.64	0	0	-77.22	-76.31	0.4	15.36
138	1	5.78	0	0.62	7.29	0.38	0.05	0.61	1	0	-50.34	-49.25	0.33	5.77
139	1	11.33	0.01	0.55	3.09	0.45	0	0.67	0	0	-41.39	-41.71	1	9.61
140	1	6.02	0.07	0.01	0.66	0.99	0	0.67	0	0	-41.76	-41.77	1	5.79
141	1	20.45	0.01	0.75	4.7	0.25	0	0.67	0	0	-40.59	-40.02	0.57	21
142	1	7.72	2.19	0.89	1.87	0.11	0	0.67	0	0	-36.44	-36.44	1	7.97
143	1	15.9	2.58	0.48	39.2	0.52	-0.33	0.67	0	0	-48.66	-48.35	0.73	18.67
144	1	25.14	0.51	0.95	489.57	0.05	0.33	0.48	0	0	-32.39	-29.53	0.06	30.61
145	1	6.56	0.01	0.94	48185.6	0.06	4.33	0.05	0	0	-28.61	-25.04	0.03	11.18
146	1	8.1	2.61	0.49	16.74	0.51	0	0.66	0	0	-37.2	-37.1	0.9	7.92
147	1	0	0	1	0	0	0	1	0	0	0	0	1	0
148	1	8.5	0	0.77	29.32	0.23	0.54	0.42	2	0	-39.01	-34.51	0.01	19.53
149	1	18.39	0.58	0.99	0.85	0.01	0	0.67	0	0	-25.01	-25.01	1	18.57
150	1	16.34	0	0.95	10740.5	0.05	1	0.32	0	0	-30.45	-28.94	0.22	20.28
151	1	13.79	0	0.74	13.68	0.26	0	0.67	0	0	-43.51	-41.7	0.16	13.79
152	1	11.4	0	0.61	28.37	0.39	0.26	0.5	1	0	-45.95	-43.46	0.08	12.7
153	1	11.03	0	0.8	4.85	0.2	0	0.67	0	0	-32.7	-32.6	0.9	11.68
154	1	5.8	0.05	0	0.81	1	0	0.67	0	0	-28.23	-28.23	1	5.69
155	1	5.98	0	1	0.2	0	0	0.67	0	0	-9.4	-9.4	1	5.95
156	1	6.92	0	1	0.34	0	0	0.67	0	0	-16.53	-16.53	1	7.07
157	1	3.08	0	1	0.33	0	0	0.67	0	0	-15.12	-15.12	1	3.1
158	1	3.3	0	0.46	30.39	0.54	5.01	0.04	0	0	-47.27	-45.01	0.1	3.4
159	1	12.84	0.05	0.4	1.25	0.6	0	0.67	0	0	-28.43	-28.46	1	12.43
160	1	7.33	1.79	0.91	1.6	0.09	0	0.67	0	0	-36.18	-36.18	1	7.67
161	1	20.41	0	1	0.82	0	0	0.67	0	0	-24.95	-24.95	1	20.48
162	1	8.7	1.03	0.94	0.88	0.06	0	0.67	0	0	-24.01	-24.01	1	8.72
163	1	8.39	0.24	1	0.38	0	0	0.67	0	0	-21.25	-21.25	1	8.36
164	1	67	0	0.76	16.41	0.24	0	0.67	0	0	-35.01	-32.6	0.09	62.51
165	1	1.92	0.89	0.96	121.65	0.04	4.38	0.05	0	0	-40.58	-38.4	0.11	3.14
166	1	11.61	0	1	0.35	0	0	0.67	0	0	-9.95	-9.95	1	11.58
167	1	5.78	0	1	0.44	0	0	0.67	0	0	-20.11	-20.11	1	5.82
168	1	8.86	0.23	1	0.39	0	0	0.67	0	0	-14.77	-14.77	1	8.84
169	1	19.9	0	0.3	0.79	0.7	0	0.67	0	0	-33.63	-33.64	1	19.53
170	1	8.23	0.28	1	0.38	0	0	0.67	0	0	-21.92	-21.92	1	8.21
171	1	34.79	0.25	1	0.87	0	0	0.67	0	0	-27.81	-27.81	1	34.59
172	1	2.59	0.01	0.47	6.61	0.53	0.52	0.42	0	0	-33.33	-32.52	0.45	3.05
173	1	7.19	0	1	0.34	0	0	0.67	0	0	-15.83	-15.83	1	7.35
174	1	3.44	0	0.9	36.71	0.1	1.43	0.25	1	0	-23.23	-22.17	0.35	3.28
175	1	7.99	0	0.93	29.83	0.07	0.55	0.42	0	0	-23.48	-22.6	0.41	8.23
176	1	7.97	0	1	0.26	0	0	0.67	0	0	-9.61	-9.61	1	8.03
177	1	5.76	1.72	0.9	1.64	0.1	0	0.67	0	0	-30.09	-30.09	1	5.75
178	1	4.83	1.19	0.9	1.2	0.1	0	0.67	0	0	-28.32	-28.32	1	4.84
179	1	5.23	0.01	0.93	57.32	0.07	1.69	0.22	1	0	-18.73	-17.26	0.23	5.25
180	1	8.92	0.2	1	0.39	0	0	0.67	0	0	-13.13	-13.13	1	8.89
181	1	8.07	2.56	0.88	2.42	0.12	0	0.67	0	0	-34.91	-34.91	1	8.4
182	1	2.5	1.26	0.91	1.27	0.09	0	0.67	0	0	-32.34	-32.34	1	2.5
183	1	2.11	0	0.63	21.24	0.37	1.04	0.31	2	0	-33.19	-31.95	0.29	3.11
184	1	1.65	0.85	0.87	0.88	0.13	0	0.67	0	0	-20.88	-20.88	1	1.67
185	1	1.05	0.73	0.81	0.71	0.19	0	0.67	0	0	-23.95	-23.95	1	1.06
186	1	8.8	0.01	0.01	0.61	0.99	0	0.67	0	0	-26.41	-26.41	1	8.93
187	1	8.93	0	0.8	17.6	0.2	0.3	0.49	1	0	-33.94	-32.43	0.22	8.85
188	1	4.19	0	1	0.17	0	0	0.67	0	0	-16.7	-16.7	1	4.18
189	1	4.3	0	1	0.39	0	0	0.67	0	0	-14.83	-14.83	1	4.33
190	1	2.32	0.02	0.22	1.09	0.78	0	0.67	0	0	-28.06	-28.07	1	2.28
191	1	4.71	0	1	0.3	0	0	0.67	0	0	-8.98	-8.98	1	4.67
192	1	7.68	0	0.93	7.59	0.07	0	0.67	0	0	-29.14	-27.15	0.14	8.56
193	1	3.49	0.01	0.21	1.74	0.79	0	0.67	0	0	-37.26	-37.27	1	3.41
194	1	4.39	0	0.59	8.02	0.41	0.28	0.5	0	0	-33.4	-32.67	0.48	3.87
195	1	5.87	0	0.65	11.63	0.35	0.3	0.49	0	0	-34.87	-33.9	0.38	6.68
196	1	3.52	0	0.59	2.53	0.41	0	0.67	0	0	-32.32	-32.2	0.89	3.4
197	1	5.05	3.3	0.79	3.05	0.21	0	0.67	0	0	-39.26	-39.26	1	5.21
198	1	9.69	0.01	0	0.57	1	0	0.67	0	0	-24.74	-24.74	1	9.6
199	1	5.62	0	1	0.44	0	0	0.67	0	0	-16.66	-16.66	1	5.66
200	1	6.54	0.01	0.07	0.49	0.93	0	0.67	0	0	-19.69	-19.69	1	6.7
201	1	13.25	0	1	0.27	0	0	0.67	0	0	-20.9	-20.9	1	13.35
202	1	10.74	0	0.66	10.38	0.34	0	0.67	0	0	-41.76	-40.08	0.19	10.95
203	1	7.52	0	0.03	0.5	0.97	0	0.67	0	0	-22.45	-22.45	1	7.6
204	1	6.52	0	1	0.33	0	0	0.67	0	0	-13.42	-13.42	1	6.66
205	1	13.07	1.41	0.81	207.81	0.19	0.43	0.45	0	0	-43	-42.57	0.65	11.52
206	1	2.38	0	1	0.21	0	0	0.67	0	0	-14.45	-14.45	1	2.42
207	1	49.45	1.38	1	0.42	0	0	0.67	0	0	-41.89	-41.89	1	49.31
208	1	3.16	0	0.82	55.14	0.18	0.95	0.33	2	0	-24.24	-23.29	0.39	3.03
209	1	2.19	0.22	1	0.24	0	0	0.67	0	0	-15.74	-15.74	1	2.13
210	1	4.85	0	1	0.21	0	0	0.67	0	0	-15.83	-15.83	1	4.85
211	1	5.55	0	0.77	9.26	0.23	0.16	0.55	0	0	-25	-23.47	0.22	6.02
212	1	2.49	0	0.01	6.12	0.99	0.48	0.43	0	0	-37.79	-37.8	1	2.49
213	1	4.45	0	1	0.21	0	0	0.67	0	0	-9	-9	1	4.48
214	1	3.83	0.23	1	0.28	0	0	0.67	0	0	-19.96	-19.96	1	3.8
215	1	6.11	0	0.52	6.85	0.48	0.01	0.64	0	0	-34.77	-34.43	0.72	6.31
216	1	16.61	1.13	0.91	1.1	0.09	0	0.67	0	0	-38.49	-38.49	1	18.25
217	1	0.85	0	0.58	6.08	0.42	0.94	0.33	2	0	-21.51	-20.8	0.49	1.37
218	1	6.58	1.94	0.3	17.42	0.7	0.04	0.61	0	0	-45.68	-45.34	0.71	7.68
219	1	3.27	0.01	0.11	1.28	0.89	0	0.67	0	0	-29.45	-29.46	1	3.13
220	1	6.11	0	0.68	4.68	0.32	0	0.67	0	0	-31.52	-31.04	0.62	6.47
221	1	0	0	0.01	2.5	0.99	0.91	0.34	0	0	-16.97	-16.97	1	0
222	1	3.9	0	0.69	5.26	0.31	0.06	0.6	2	0	-32.07	-31.09	0.38	4.05
223	1	6.34	0	0.54	7.89	0.46	0.02	0.63	0	0	-34.23	-33.59	0.53	7.86
224	1	1.45	0	0.84	10.28	0.16	0.5	0.43	1	0	-14.06	-13.68	0.68	1.46
225	1	5.14	1.85	0.88	1.71	0.12	0	0.67	0	0	-33.56	-33.57	1	5.28
226	1	5.99	0	0.91	5.52	0.09	0	0.67	0	0	-27.42	-25.96	0.23	6.47
227	1	9.15	0	1	0.23	0	0	0.67	0	0	-9.99	-9.99	1	9.1
228	1	1.2	0	1	0.17	0	0	0.67	0	0	-7.89	-7.89	1	1.21
229	1	9.4	0.01	0.23	1.66	0.77	0	0.67	0	0	-30.29	-30.29	1	9.46
230	1	6.53	0.01	0.53	3.28	0.47	0	0.67	0	0	-36.5	-36.46	0.96	6.78
231	1	8.06	0.41	1	0.37	0	0	0.67	0	0	-19.36	-19.36	1	8.04
232	1	3.67	0	0.76	3.19	0.24	0	0.67	0	0	-27.81	-27.04	0.46	3.78
233	1	1.66	0.94	0.91	0.93	0.09	0	0.67	0	0	-23.27	-23.27	1	1.64
234	1	6.18	2.43	0.87	2.26	0.13	0	0.67	0	0	-37.44	-37.44	1	6.32
235	1	5.14	0	0.64	14.05	0.36	0.49	0.43	0	0	-36.48	-34.64	0.16	5.84
236	1	4.26	2.56	0.9	3.1	0.1	0	0.67	0	0	-35.87	-35.87	1	4.25
237	1	5.62	1.72	0.87	2.11	0.13	0	0.67	0	0	-62.21	-62.22	1	5.98
238	1	5.19	5.19	0.82	4.99	0.18	0	0.67	0	0	-80.63	-80.63	1	5.32
239	1	4.69	2.63	0.86	4.07	0.14	0	0.67	0	0	-83.56	-83.56	1	4.74
240	1	8.43	2.28	0.86	42.61	0.14	0.63	0.4	0	0	-98.26	-97.79	0.63	8.79
241	1	1.62	0	0.01	2.03	0.99	0.1	0.58	2	0	-71.36	-71.38	1	1.62
242	1	14.12	0.02	0.53	4.34	0.47	0	0.67	0	0	-80.08	-79.19	0.41	13.76
243	1	3.68	0.01	0	0.99	1	0	0.67	0	0	-64.41	-64.41	1	3.7
244	1	2.35	0.01	0.62	1.03	0.38	0	0.67	0	0	-31.75	-31.46	0.75	2.38
245	1	6.05	0	0.85	5.54	0.15	0	0.67	0	0	-54.12	-50.76	0.03	6.34
246	1	16.28	0.27	1	0.01	0	0	0.67	0	0	-60.95	-60.95	1	16.4
247	1	15.85	0	1	0.46	0	0	0.67	0	0	-25.94	-25.94	1	15.87
248	1	8.06	0	0.87	2.01	0.13	0	0.67	0	0	-41.97	-39.83	0.12	8.15
249	1	13.57	0.2	0.92	4.71	0.08	0	0.67	0	0	-60.78	-60.29	0.61	15.5
250	1	4.3	3.69	1	4.62	0	-0.11	0.67	0	0	-84	-84.06	1	5.21
251	1	2.75	0	1	0.15	0	0	0.67	0	0	-32.93	-32.93	1	2.74
252	1	9.68	0.15	1	0.4	0	0	0.67	0	0	-28.3	-28.3	1	9.57
253	1	5.12	0.28	1	0.33	0	0	0.67	0	0	-48.4	-48.4	1	5.08
254	1	7.81	0.01	0.54	0.91	0.46	0	0.67	0	0	-58.12	-58.08	0.96	7.97
255	1	7.79	0.46	1	0.4	0	0	0.67	0	0	-57.27	-57.27	1	7.53
256	1	0	0	0.77	6.05	0.23	1.44	0.25	1	0	-38.04	-36.56	0.23	1.52
257	1	6	0.33	0.97	0.91	0.03	0	0.67	0	0	-24.13	-24.13	1	6.34
258	1	6.47	0.07	1	0.37	0	0	0.67	0	0	-28.45	-28.45	1	6.53
259	1	2.67	0.7	0.9	0.5	0.1	0	0.67	0	0	-61.64	-61.65	1	2.71
260	1	3.21	1.53	0.91	1.54	0.09	0	0.67	0	0	-77.16	-77.17	1	3.47
261	1	1.82	0	0.71	12.48	0.29	3.1	0.1	5	0	-65.97	-62.86	0.04	2.62
262	1	3.92	0	0.65	2.69	0.35	0	0.67	0	0	-51.3	-50.79	0.6	4.01
263	1	13.2	0.01	0.54	1.49	0.46	0	0.67	0	0	-64.19	-63.94	0.77	13.18
264	1	2.45	0.95	0.38	41.5	0.62	4.71	0.04	0	0	-88.88	-86.04	0.06	2.66
265	1	6.01	0.28	0.78	39.57	0.22	3.38	0.09	0	0	-73.53	-69.29	0.01	5.21
266	1	1.12	0.51	0.7	12.94	0.3	0.89	0.34	0	0	-53.85	-53.4	0.64	1.04
267	1	15.62	0.2	1	0.46	0	0	0.67	0	0	-36.66	-36.66	1	15.56
268	1	10.95	1.23	0.9	0.84	0.1	0	0.67	0	0	-78.72	-78.73	1	11.44
269	1	8.71	0.27	1	0.38	0	0	0.67	0	0	-60.62	-60.62	1	8.69
270	1	5.61	0.01	0.7	4.19	0.3	0	0.67	0	0	-68.63	-67.79	0.43	5.55
271	1	3.18	0	1	0.16	0	0	0.67	0	0	-31.77	-31.77	1	3.17
272	1	3.88	0	0.82	2.25	0.18	0	0.67	0	0	-50.13	-49.87	0.77	3.85
273	1	3.71	0.01	0.28	1.35	0.72	0	0.67	0	0	-61.67	-61.55	0.88	3.61
274	1	4.03	0	0.6	9.39	0.4	0.51	0.43	1	0	-83.04	-81.76	0.28	4.39
275	1	6.72	0	1	0.33	0	0	0.67	0	0	-25.27	-25.27	1	6.72
276	1	4.64	1.29	0.97	1.16	0.03	0	0.67	0	0	-70.29	-70.29	1	4.63
277	1	2.81	0	0.35	0.66	0.65	0	0.67	0	0	-38.5	-38.52	1	2.92
278	1	7.41	0.95	0.89	0.91	0.11	0	0.67	0	0	-65.8	-65.81	1	7.8
279	1	13.27	0	0.82	2.8	0.18	0	0.67	0	0	-57.04	-55.51	0.22	13.3
280	1	8.56	0.17	1	0.38	0	0	0.67	0	0	-58.56	-58.56	1	8.53
281	1	5.15	0	0.75	1.91	0.25	0	0.67	0	0	-59.29	-58.22	0.34	5.22
282	1	3.48	0.4	1	0.31	0	0	0.67	0	0	-52.9	-52.9	1	3.49
283	1	8.56	0	0.79	11.69	0.21	0.07	0.59	3	0	-66.66	-62.43	0.01	10.13
284	1	6.71	1.01	0.88	22.82	0.12	0.41	0.45	0	0	-79.1	-78.75	0.7	6.62
285	1	7.21	0.15	1	0.36	0	0	0.67	0	0	-31.28	-31.28	1	7.19
286	1	13.32	0	1	0.26	0	0	0.67	0	0	-34.04	-34.04	1	13.32
287	1	0	0	1	0	0	0	1	0	0	0	0	1	0
288	1	3.54	0.01	0.57	2.87	0.43	0	0.67	0	0	-74.89	-73.73	0.31	3.53
289	1	5.37	0.11	1	0.35	0	0	0.67	0	0	-47.24	-47.24	1	5.34
290	1	5.33	0.41	1	0.34	0	0	0.67	0	0	-58.76	-58.76	1	5.28
291	1	5.5	0	0.95	15.2	0.05	0.34	0.48	2	0	-29.31	-22.91	0	5.59
292	1	4.1	0	0.59	8.04	0.41	0.69	0.38	1	0	-86.4	-83.85	0.08	4.22
293	1	0	0	0.01	0.1	0.99	0.03	0.62	1	0	-10.54	-10.54	1	0
294	1	12.14	0	0.6	1.37	0.4	0	0.67	0	0	-57.2	-56.73	0.62	12.06
295	1	3.6	0	0.68	1.53	0.32	0	0.67	0	0	-49.09	-48.59	0.6	3.62
296	1	4.9	0	0.01	0.84	0.99	0	0.67	0	0	-58.29	-58.29	1	4.97
297	1	5.26	0	1	0.31	0	0	0.67	0	0	-20.11	-20.11	1	5.3
298	1	8.18	0.18	1	0.37	0	0	0.67	0	0	-47.69	-47.69	1	8.01
299	1	6.82	0.16	1	0.17	0	0	0.67	0	0	-46.56	-46.56	1	6.83
300	1	2.14	0	0.5	1.59	0.5	0	0.67	0	0	-43.12	-42.72	0.67	2.18
301	1	4.69	1.5	0.87	1.12	0.13	0	0.67	0	0	-85.15	-85.16	1	4.88
302	1	1236.24	0.01	0.77	0.24	0.23	0	0.67	0	0	-12.54	-12.53	0.99	10000
303	1	4.35	0.02	0	1.33	1	0	0.67	0	0	-72.71	-72.71	1	4.43
304	1	2.2	0.08	1	0.23	0	0	0.67	0	0	-41.8	-41.8	1	2.21
305	1	5.35	0.08	1	0.35	0	0	0.67	0	0	-49.23	-49.23	1	5.3
306	1	5.36	0.01	0.63	1.34	0.37	0	0.67	0	0	-46.66	-46.27	0.68	5.32
307	1	7.35	0.87	0.85	0.15	0.15	0	0.67	0	0	-73.59	-73.6	1	7.7
308	1	12.59	0	0.84	38.43	0.16	1.19	0.28	3	0	-95.9	-90.84	0.01	13.74
309	1	5.42	1.27	0.89	1.1	0.11	0	0.67	0	0	-27.34	-27.34	1	5.57
310	1	6.4	0	0.79	4.42	0.21	0	0.67	0	0	-24.99	-24.71	0.75	6.61
311	1	7.08	0.06	0	0.71	1	0	0.67	0	0	-67.02	-67.02	1	7.06
312	1	2.02	0	0.6	3.46	0.4	0.13	0.56	3	0	-57.22	-56.52	0.49	2.23
313	1	3.24	0.01	0.53	1.58	0.47	0	0.67	0	0	-64.57	-64.29	0.76	3.25
314	1	3.11	0.51	1	1.18	0	0	0.67	0	0	-46.33	-46.33	1	3.23
315	1	5.64	0	1	0.32	0	0	0.67	0	0	-21.82	-21.82	1	5.68
316	1	4.8	0.01	0.66	3.08	0.34	0	0.67	0	0	-80.09	-79.58	0.6	4.86
317	1	1.78	0.31	0.43	10.85	0.57	1.87	0.2	1	0	-74.23	-72.62	0.2	2.43
318	1	2.5	0	0.79	1.67	0.21	0	0.67	0	0	-43.39	-42.33	0.34	2.42
319	1	13.6	0	0.85	21.97	0.15	0.19	0.53	2	0	-83.78	-78.62	0.01	16.02
320	1	2.87	0	0.85	16.98	0.15	2.85	0.12	2	0	-64.83	-59.31	0	3.61
321	1	3.18	0	0.74	7.43	0.26	0.1	0.57	1	0	-37.13	-36.89	0.79	3.7
322	1	12.39	0	0.72	6.37	0.28	0	0.67	0	0	-35.74	-35.39	0.71	10.79
323	1	1.2	0	0.49	3.54	0.51	0.53	0.42	2	0	-29.07	-28.86	0.81	1.19
324	1	0.47	0.23	0.69	46.19	0.31	5.92	0.02	2	0	-31.42	-28.46	0.05	1.26
325	1	7.68	2.41	0.88	2.25	0.12	0	0.67	0	0	-37.79	-37.79	1	7.85
326	1	3.44	0.67	0.92	0.82	0.08	0	0.67	0	0	-24.24	-24.24	1	3.52
327	1	12.58	1.01	0.93	0.88	0.07	0	0.67	0	0	-28.58	-28.58	1	12.6
328	1	1.93	0	1	0.22	0	0	0.67	0	0	-7.66	-7.66	1	1.94
329	1	4.44	0	1	0.21	0	0	0.67	0	0	-9.84	-9.84	1	4.47
330	1	2.7	0.01	0.61	3.03	0.39	0.01	0.64	3	0	-70.69	-69.41	0.28	2.68
331	1	7.22	0.01	0.57	3.38	0.43	0	0.67	0	0	-82.85	-82.63	0.81	7.26
332	1	4.46	0	0.91	2.83	0.09	0	0.67	0	0	-55.01	-53.71	0.27	4.55
333	1	6.4	0	0.6	1.61	0.4	0	0.67	0	0	-57.85	-57.53	0.73	6.84
334	1	6.22	0	0	0.67	1	0	0.67	0	0	-59.06	-59.06	1	6.22
335	1	4.48	0.08	1	0.34	0	0	0.67	0	0	-25.51	-25.51	1	4.48
336	1	2.87	0	0.74	24.7	0.26	4.02	0.06	7	0	-83.66	-76.11	0	3.75
337	1	3.26	0	0.84	177.47	0.16	3.85	0.07	7	0	-74.73	-70.13	0.01	5.46
338	1	6.83	0.01	0.55	3.79	0.45	0	0.67	0	0	-86.43	-85.44	0.37	6.96
339	1	3.41	0	0.92	24.72	0.08	0.41	0.46	1	0	-52.93	-52.31	0.54	3.36
340	1	2.6	0.93	0.42	14.36	0.58	-0.39	0.67	0	0	-98.37	-97.6	0.46	3.03
341	1	2.6	0	0.76	13.54	0.24	1.92	0.19	5	0	-76.58	-72.74	0.02	3.02
342	1	7.23	0	0.85	79.86	0.15	2.94	0.11	2	0	-93.84	-88.32	0	7.77
343	1	4.54	0	0.96	84.34	0.04	6.29	0.02	2	0	-45.79	-37.23	0	4.73
344	1	8.51	0	1	0.46	0	0	0.67	0	0	-49.72	-49.72	1	8.52
345	1	13.39	0	0.82	3.3	0.18	0	0.67	0	0	-85.02	-84.8	0.8	13.51
346	1	5.66	0	0.7	1.31	0.3	0	0.67	0	0	-69.35	-69.24	0.89	5.53
347	1	2.85	0.01	0.55	0.95	0.45	0	0.67	0	0	-54.61	-54.51	0.9	2.9
348	1	6.29	0.02	0.41	1.27	0.59	0	0.67	0	0	-76.03	-75.9	0.88	6.32
349	1	2.92	0	0.76	14.47	0.24	1.95	0.19	1	0	-71.56	-68.2	0.03	3.42
350	1	5.92	1.22	0.85	0.36	0.15	0	0.67	0	0	-60.26	-60.25	0.99	5.91
351	1	10.14	0.15	1	0.4	0	0	0.67	0	0	-32.32	-32.32	1	10.11
352	1	4.6	0	0.01	0.92	0.99	0	0.67	0	0	-62.7	-62.7	1	4.6
353	1	5.72	2.2	0.86	1.76	0.14	0	0.67	0	0	-34.39	-34.39	1	5.98
354	1	8.42	0.02	0.55	7.63	0.45	0	0.67	0	0	-38.38	-38.15	0.79	7.54
355	1	5.43	0	1	0.43	0	0	0.67	0	0	-16.68	-16.68	1	5.46
356	1	2.57	0	0.75	10.07	0.25	1.42	0.25	1	0	-61.37	-58.82	0.08	3.11
357	1	6.38	0.04	0.44	1.12	0.56	0	0.67	0	0	-60.31	-60.28	0.97	6.62
358	1	3.59	0.04	0	0.43	1	0	0.67	0	0	-62.1	-62.1	1	3.6
359	1	8.86	0.06	0.19	0.93	0.81	0	0.67	0	0	-62.72	-62.71	0.99	8.76
360	1	6.75	0.13	0.95	27.18	0.05	-0.87	0.67	0	0	-36.51	-35.7	0.44	7.37
361	1	1.65	0.07	1	0.18	0	0	0.67	0	0	-29.65	-29.65	1	1.65
362	1	2.76	0	0.8	12.86	0.2	1.62	0.22	4	0	-70.66	-67.49	0.04	4.16
363	1	6.08	0	0.59	0.91	0.41	0	0.67	0	0	-61.41	-61.14	0.76	6.06
364	1	9.13	0	1	0.25	0	0	0.67	0	0	-47.59	-47.59	1	9.14
365	1	6.85	0	0.37	0.83	0.63	0	0.67	0	0	-86.73	-86.69	0.97	6.9
366	1	4.78	0	0.62	2.73	0.38	0	0.67	0	0	-73.08	-72.71	0.68	4.8
367	1	3.88	1.13	0.93	1.12	0.07	0	0.67	0	0	-73.25	-73.25	1	3.87
368	1	2.36	0.49	0.94	0.45	0.06	0	0.67	0	0	-59.82	-59.83	1	2.39
369	1	4.4	0	0.77	15.15	0.23	1.19	0.28	7	0	-72.38	-68.46	0.02	5.46
370	1	4.33	1.65	0.42	6.72	0.58	-0.3	0.67	0	0	-88.34	-88.26	0.92	4.42
371	1	1.61	0	0.9	4.52	0.1	0.52	0.42	2	0	-24.84	-23.36	0.23	1.83
372	1	7.15	0.07	1	0.42	0	0	0.67	0	0	-33.61	-33.61	1	7.09
373	1	3.19	0	0.81	10.42	0.19	0.94	0.33	4	0	-69.48	-65.81	0.03	3.51
374	1	0.86	0.45	0.66	34.03	0.34	15.62	0	2	0	-95.75	-88.01	0	1.89
375	1	1.78	0	0.48	5.62	0.52	1.32	0.26	3	0	-78.1	-76.38	0.18	1.91
376	1	5.77	0	0.61	3.42	0.39	0	0.67	0	0	-77.83	-77.45	0.68	5.76
377	1	5.53	2.28	0.87	2.17	0.13	0	0.67	0	0	-100.9	-100.9	1	5.65
378	1	4.45	0	0.82	20.8	0.18	2.11	0.17	5	0	-70.75	-65.57	0.01	4.54
379	1	2.28	0.75	0.39	8.04	0.61	0.64	0.39	0	0	-80.18	-79.27	0.4	2.44
380	1	7.96	0	1	0.22	0	0	0.67	0	0	-21.99	-21.99	1	7.92
381	1	3.56	0.25	0.96	4.91	0.04	-0.44	0.67	0	0	-41.93	-41.55	0.69	4.19
382	1	4.37	0.01	0.44	1.91	0.56	0	0.67	0	0	-71.19	-70.51	0.5	4.42
383	1	4.86	0	0.53	2.6	0.47	0	0.67	0	0	-68.27	-67.63	0.53	5.1
384	1	1.58	0	0.59	2.53	0.41	0.1	0.58	5	0	-63.57	-63.21	0.7	1.58
385	1	2.47	0	0.72	5	0.28	0.77	0.36	3	0	-64.06	-60.9	0.04	2.53
386	1	4.2	0	0.66	21.55	0.34	2.64	0.13	2	0	-89.71	-86.04	0.03	6.26
387	1	13.84	0.01	0.63	3.37	0.37	0	0.67	0	0	-83.79	-82.98	0.45	13.82
388	1	4.8	0	0.83	6.51	0.17	0.04	0.62	2	0	-73.7	-71.47	0.11	5.33
389	1	0.79	0	1	0.13	0	0	0.67	0	0	-10.29	-10.29	1	0.79
390	1	6.11	0	1	0.33	0	0	0.67	0	0	-9.02	-9.02	1	6.05
391	1	3.9	0.02	0.3	1.82	0.7	0	0.67	0	0	-68.4	-68.31	0.92	3.92
392	1	7.18	0.02	0.32	1.46	0.68	0	0.67	0	0	-77.08	-76.98	0.91	7.18
393	1	8.35	0.02	0.66	4.08	0.34	0	0.67	0	0	-80.59	-79.18	0.24	8.35
394	1	6.58	0	0.74	5.78	0.26	0	0.67	0	0	-70.71	-68.4	0.1	7.41
395	1	7.32	0.01	0.61	2.8	0.39	0	0.67	0	0	-81.99	-81.33	0.52	7.63
396	1	4.37	0.76	0.96	0.69	0.04	0	0.67	0	0	-75.24	-75.24	1	4.52
397	1	4.61	1.59	0.85	1.52	0.15	0	0.67	0	0	-78.94	-78.94	1	4.81
398	1	4.88	0.72	0.94	0.67	0.06	0	0.67	0	0	-67.98	-67.98	1	4.95
399	1	5.94	0	1	0.26	0	0	0.67	0	0	-36.73	-36.73	1	5.95
400	1	3.59	0.01	0.39	2.42	0.61	0	0.67	0	0	-70.49	-69.97	0.6	3.72
401	1	5.73	0	0.72	1.88	0.28	0	0.67	0	0	-48.55	-47.77	0.46	5.79
402	1	17.39	0.32	1	0.64	0	0	0.67	0	0	-37.04	-37.05	1	16.8
403	1	2.49	0	0.43	1.96	0.57	0	0.67	0	0	-68.41	-68.2	0.81	2.63
404	1	13.3	0.39	1	0.44	0	0	0.67	0	0	-67.13	-67.13	1	13.26
405	1	6.2	0.02	0	1.76	1	0	0.67	0	0	-87.81	-87.81	1	6.05
406	1	2.88	0.01	0.41	0.83	0.59	0	0.67	0	0	-61.44	-61.42	0.98	2.86
407	1	8.06	0	0.79	3.6	0.21	0	0.67	0	0	-71.27	-70.83	0.64	8.38
408	1	5.98	0.02	0.02	1.25	0.98	0	0.67	0	0	-38.81	-38.82	1	5.91
409	1	7.77	0	0.83	2.44	0.17	0	0.67	0	0	-51.43	-49.8	0.2	7.83
410	1	5.88	0	0.88	86.89	0.12	5.5	0.03	5	0	-78.02	-71.78	0	6.28
411	1	9.14	0.01	0.88	18.36	0.12	-0.13	0.67	5	0	-79.67	-75.46	0.01	8.29
412	1	4.8	0	1	0.18	0	0	0.67	0	0	-24.68	-24.68	1	4.78
413	1	2.69	0.76	0.91	0.69	0.09	0	0.67	0	0	-56.91	-56.91	1	2.78
414	1	15.01	0	1	0.34	0	0	0.67	0	0	-25.57	-25.57	1	15.02
415	1	7.9	0	0.66	1.59	0.34	0	0.67	0	0	-74.01	-73.81	0.82	7.86
416	1	8.39	0.02	0.84	22.58	0.16	0.69	0.38	4	0	-89.72	-84.7	0.01	11.19
417	1	3.78	0	0.28	0.61	0.72	0	0.67	0	0	-54.41	-54.37	0.96	3.8
418	1	7.85	0.01	0.31	1.59	0.69	0	0.67	0	0	-70.96	-70.92	0.96	7.97
419	1	6.34	0.02	0.32	2.67	0.68	0	0.67	0	0	-88.54	-88.48	0.94	6.34
420	1	5.29	0	0.95	2.95	0.05	0	0.67	0	0	-49.14	-47.15	0.14	5.38
421	1	2.93	0	0.69	11.49	0.31	1.57	0.23	3	0	-69.15	-67.33	0.16	3.23
422	1	4.11	0	0.71	1.03	0.29	0	0.67	0	0	-56.83	-56.76	0.93	4.07
423	1	6.66	0.02	0.46	1.31	0.54	0	0.67	0	0	-75.93	-75.82	0.89	6.65
424	1	3.64	0.01	0.7	5.58	0.3	-0.35	0.67	3	0	-77.29	-76.11	0.31	4.26
425	1	7.54	0.33	1	0.36	0	0	0.67	0	0	-48.32	-48.32	1	7.52
426	1	4.28	0.01	0.49	3.14	0.51	0	0.67	0	0	-87.7	-87.28	0.66	4.29
427	1	4.33	0	0.8	12.8	0.2	1.3	0.27	4	0	-66.98	-63.42	0.03	4.11
428	1	3.43	1.82	0.89	1.48	0.11	0	0.67	0	0	-100.18	-100.18	1	3.48
429	1	16.75	0.33	0.96	3.18	0.04	0	0.67	0	0	-54.89	-54.7	0.82	18.11
430	1	6.57	0	0.85	15.78	0.15	1.06	0.31	1	0	-80.57	-74.92	0	10.12
431	1	9.68	0.28	1	0.43	0	0	0.67	0	0	-68.27	-68.27	1	9.55
432	1	3.85	0	0	0.35	1	0	0.67	0	0	-52.17	-52.17	1	3.81
433	1	7.21	0	0.62	11.52	0.38	0.21	0.52	2	0	-100.63	-98.5	0.12	8.59
434	1	1.04	0	0.63	15.07	0.37	4.29	0.05	1	0	-26.06	-24	0.13	1.03
435	1	3.41	0	0.81	10.38	0.19	0.54	0.42	4	0	-71.6	-69.43	0.11	3.97
436	1	6.27	0.03	0.32	1.77	0.68	0	0.67	0	0	-67.73	-67.62	0.89	6.42
437	1	4.98	0.16	1	0.33	0	0	0.67	0	0	-50.48	-50.48	1	4.95
438	1	0	0	1	0	0	0	1	0	0	0	0	1	0
439	1	0	0	1	0	0	0	1	0	0	0	0	1	0
440	1	0	0	1	0	0	0	1	0	0	0	0	1	0
441	1	0	0	1	0	0	0	1	0	0	0	0	1	0
442	1	0	0	1	0	0	0	1	0	0	0	0	1	0
443	1	0	0	1	0	0	0	1	0	0	0	0	1	0
444	1	0	0	1	0	0	0	1	0	0	0	0	1	0
445	1	0	0	1	0	0	0	1	0	0	0	0	1	0
446	1	0	0	1	0	0	0	1	0	0	0	0	1	0
447	1	0	0	1	0	0	0	1	0	0	0	0	1	0
448	1	0	0	1	0	0	0	1	0	0	0	0	1	0
449	1	0	0	1	0	0	0	1	0	0	0	0	1	0
450	1	0	0	1	0	0	0	1	0	0	0	0	1	0
451	1	0	0	1	0	0	0	1	0	0	0	0	1	0
452	1	0	0	1	0	0	0	1	0	0	0	0	1	0
453	1	0	0	1	0	0	0	1	0	0	0	0	1	0
454	1	0	0	1	0	0	0	1	0	0	0	0	1	0
455	1	0	0	1	0	0	0	1	0	0	0	0	1	0
456	1	5.72	1.11	0.9	1.17	0.1	0	0.67	0	0	-79.85	-79.85	1	5.79
457	1	2.54	0	0.74	9.55	0.26	1.72	0.21	5	0	-75.47	-71.5	0.02	3.5
458	1	3.05	0	0.9	2.28	0.1	0	0.67	0	0	-50.76	-49.71	0.35	3.19
459	1	0	0	0.77	5.51	0.23	5.52	0.03	1	0	-15.83	-13.08	0.06	0
460	1	10.51	0.48	1	0.16	0	0	0.67	0	0	-50.72	-50.72	1	10.44
461	1	5.13	0.93	0.91	1	0.09	0	0.67	0	0	-69.08	-69.08	1	5.16
462	1	3.91	0	0.65	1.75	0.35	0	0.67	0	0	-70.83	-70.11	0.49	3.98
463	1	0.82	0	1	0.13	0	0	0.67	0	0	-12.34	-12.34	1	0.83
464	1	3.39	0	0.41	0.83	0.59	0	0.67	0	0	-60.4	-60.29	0.9	3.35
465	1	8.18	0.25	0.94	1.12	0.06	0	0.67	0	0	-42.64	-42.58	0.94	9.24
466	1	3.39	0	0.75	2.59	0.25	0	0.67	0	0	-58.4	-58.12	0.75	3.41
467	1	3.87	0.01	0.3	1.22	0.7	0	0.67	0	0	-63.37	-63.27	0.9	3.83
468	1	4.16	0	0.65	2.06	0.35	0	0.67	0	0	-59.52	-58.78	0.47	4.05
469	1	6.22	0.02	0.35	1.49	0.65	0	0.67	0	0	-71.33	-71.19	0.87	6.34
470	1	3.12	0.02	0	0.36	1	0	0.67	0	0	-28.59	-28.59	1	3.08
471	1	2.97	0	0.01	3.17	0.99	0	0.66	1	0	-90.36	-90.37	1	2.97
472	1	9.02	1.51	0.89	1.4	0.11	0	0.67	0	0	-87.86	-87.86	1	9.31
473	1	4.39	1.99	0.91	1.56	0.09	0	0.67	0	0	-85.34	-85.34	1	4.4
474	1	6.92	0	0.83	3.36	0.17	0	0.67	0	0	-63.36	-62.54	0.44	7
475	1	5.24	0	0.58	3.12	0.42	0	0.67	0	0	-71.96	-70.87	0.34	5.4
476	1	12.04	0	0.98	15.54	0.02	0.01	0.64	1	0	-39.22	-35.64	0.03	13
477	1	6	0	0.97	15.87	0.03	-0.29	0.67	1	0	-36.24	-33.36	0.06	5.48
478	1	4.82	0	0.96	11.03	0.04	0.55	0.42	1	0	-65.65	-61.92	0.02	4.74
479	1	4.49	0	1	0.25	0	0	0.67	0	0	-40.45	-40.45	1	4.5
480	1	4.63	0.37	1	0.41	0	0	0.67	0	0	-55.47	-55.47	1	4.61
481	1	4	0	1	0.24	0	0	0.67	0	0	-34.28	-34.28	1	4
482	1	3.81	0.01	0	0.6	1	0	0.67	0	0	-64.01	-64.01	1	3.8
483	1	4.53	0.01	0	0.34	1	0	0.67	0	0	-39.54	-39.55	1	4.49
484	1	1.88	0	0.8	4.28	0.2	0.17	0.54	1	0	-38.68	-38.3	0.68	1.91
485	1	11.26	0.14	1	0.42	0	0	0.67	0	0	-35.73	-35.73	1	11.22
486	1	8.51	1.16	0.91	157.68	0.09	2.94	0.11	1	0	-89.14	-87.27	0.15	10.42
487	1	7.01	0	0.86	6.73	0.14	0	0.67	0	0	-71.17	-70.7	0.63	7.29
488	1	2.53	0	0	0.65	1	0	0.67	0	0	-62.08	-62.08	1	2.54
489	1	2.36	0	0.51	1.61	0.49	0	0.67	0	0	-55.86	-55.61	0.78	2.33
490	1	0	0	1	0	0	0	1	0	0	0	0	1	0
491	1	7.37	0	0.89	21.86	0.11	-0.4	0.67	6	0	-86.68	-83.46	0.04	7.77
492	1	7.43	0.01	0.91	3.22	0.09	0	0.67	0	0	-36.62	-34.68	0.14	7.32
493	1	3.46	0.01	0.7	1.95	0.3	0	0.67	0	0	-61.13	-60.28	0.43	3.55
494	1	5.51	0.01	0.88	24.74	0.12	1.09	0.3	4	0	-64.57	-61.37	0.04	6.16
495	1	9.68	0	0.95	78.57	0.05	1.01	0.31	2	0	-41.26	-36.8	0.01	10.22
496	1	2.13	0	0.75	13.38	0.25	2.53	0.14	1	0	-60.76	-57.71	0.05	2.11
497	1	27.19	0	0.96	14.95	0.04	0	0.67	0	0	-51.21	-46.98	0.01	26.68
498	1	0	0	1	0	0	0	1	0	0	0	0	1	0
499	1	3.45	0.16	1	0.27	0	0	0.67	0	0	-49.06	-49.06	1	3.43
500	1	5.78	0	1	0.23	0	0	0.67	0	0	-24.26	-24.26	1	5.82
501	1	4.34	1.87	0.85	1.74	0.15	0	0.67	0	0	-70.55	-70.57	1	4.77
502	1	9.41	0.02	0.51	2.72	0.49	0	0.67	0	0	-66.56	-65.8	0.47	9.44
503	1	3.68	1.7	0.87	1.69	0.13	0	0.67	0	0	-72.55	-72.55	1	3.73
504	1	1.63	0	0.01	2.41	0.99	0.05	0.61	0	0	-12.15	-12.16	1	1.63
505	1	0.7	0	0.01	1.86	0.99	0.61	0.4	0	0	-29.62	-29.62	1	0.71
506	1	8.65	0.03	0.11	1.91	0.89	0	0.67	0	0	-61.72	-61.72	1	8.6
507	1	4.63	0.01	0.61	4.58	0.39	0	0.67	0	0	-59.5	-58.44	0.35	4.8
508	1	5.54	0	0.54	5.11	0.46	0	0.67	0	0	-92.01	-91.19	0.44	5.9
509	1	6.13	1.31	0.66	23.01	0.34	0.25	0.51	0	0	-103.08	-102.23	0.43	6.56
510	1	3.57	0	1	0.16	0	0	0.67	0	0	-19.28	-19.28	1	3.56
511	1	4.69	0	0.68	9.65	0.32	0.44	0.45	1	0	-84.36	-82.95	0.25	4.94
512	1	4.87	0	0.47	3.57	0.53	0	0.67	0	0	-83.71	-83.39	0.73	4.86
513	1	3.98	0	0.57	9.22	0.43	1.03	0.31	2	0	-76.63	-74.12	0.08	4.04
514	1	15	2.05	0.88	191.81	0.12	3.35	0.09	1	0	-114.03	-111.22	0.06	16.42
515	1	6.24	0	0.7	8.7	0.3	0.2	0.53	1	0	-74.83	-72.52	0.1	6.44
516	1	3.34	1.66	0.88	1.59	0.12	0	0.67	0	0	-37.74	-37.74	1	3.35
517	1	4.57	0	0.03	0.86	0.97	0	0.67	0	0	-26.82	-26.82	1	4.55
518	1	1.5	0.01	0.05	0.28	0.95	0	0.67	0	0	-16.63	-16.63	1	1.44
519	1	3.43	0.26	1	0.27	0	0	0.67	0	0	-21.12	-21.12	1	3.41
520	1	3.07	0	0.74	7.79	0.26	0.99	0.32	2	0	-61.39	-58.43	0.05	3.23
521	1	11.88	0.01	0.56	7.13	0.44	0	0.67	0	0	-96.55	-94.31	0.11	12.56
522	1	3.32	0.99	0.66	16.84	0.34	0.84	0.35	0	0	-76.19	-75.69	0.61	3.05
523	1	3.12	0	0.64	23.48	0.36	0.82	0.35	2	0	-81.08	-79.06	0.13	4.53
524	1	4.98	0	0.74	20.5	0.26	1.02	0.31	0	0	-83.53	-81.67	0.15	5.99
525	1	7.7	0.02	0.4	1.69	0.6	0	0.67	0	0	-78.41	-78.28	0.88	7.76
526	1	5.93	1.66	0.89	1.69	0.11	0	0.67	0	0	-78.24	-78.25	1	6.16
527	1	2.6	0	0.56	4.83	0.44	0.19	0.53	0	0	-71.49	-70.97	0.59	2.64
528	1	4.22	0	0.62	4.28	0.38	0	0.67	0	0	-59.83	-58.81	0.36	4.46
529	1	4.62	1.4	0.91	1.24	0.09	0	0.67	0	0	-75.98	-75.99	1	4.79
530	1	0.19	0	0.65	44.28	0.35	11.04	0	1	0	-51.43	-44.54	0	1.32
531	1	6.53	0	0	0.78	1	0	0.67	0	0	-71.46	-71.46	1	6.49
532	1	4.88	0.53	0.78	101.49	0.22	5.45	0.03	3	0	-74.49	-70.2	0.01	4.92
533	1	12.17	0.01	0.65	8.24	0.35	0	0.67	0	0	-85.85	-83.93	0.15	13.35
534	1	12.73	0.01	0.69	10.55	0.31	0	0.67	0	0	-77.16	-74.14	0.05	14.5
535	1	6.49	0	0	0.54	1	0	0.67	0	0	-33.75	-33.75	1	6.43
536	1	4.44	0	0.52	10.62	0.48	0.56	0.41	0	0	-35.3	-34.36	0.39	4.8
537	1	0.91	0	0.76	49	0.24	2.64	0.13	2	0	-25.84	-23.21	0.07	2.83
538	1	14.23	0	0.94	11.15	0.06	0	0.67	0	0	-14.44	-12.21	0.11	19.79
539	1	5.44	0	0.78	4.63	0.22	0	0.67	0	0	-29.44	-28.03	0.24	6.14
540	1	9.44	3.32	0.79	3.04	0.21	0	0.67	0	0	-37.17	-37.17	1	9.87
541	1	6.98	0.02	0.07	0.66	0.93	0	0.67	0	0	-27.09	-27.09	1	7.35
542	1	1.63	0.73	0.93	0.61	0.07	0	0.67	0	0	-24.52	-24.52	1	1.67
543	1	3.99	0	0.66	4.26	0.34	0	0.67	2	0	-36	-35.68	0.72	4.8
544	1	2.12	0.31	0.59	9.98	0.41	1.38	0.26	0	0	-34.38	-33.69	0.5	2.5
545	1	9.5	1.58	0.9	1.41	0.1	0	0.67	0	0	-37.4	-37.41	1	9.73
546	1	7.64	0	0.84	19.12	0.16	-0.31	0.67	3	0	-38.81	-37.79	0.36	7.86
547	1	4.92	0	0.67	4.23	0.33	0	0.67	0	0	-78.58	-76.78	0.17	4.96
548	1	3.94	0	0.64	3.03	0.36	0	0.67	0	0	-62.17	-61.57	0.55	3.93
549	1	5.11	0	0.84	22.28	0.16	0.76	0.37	4	0	-87.82	-86.43	0.25	6.31
550	1	7.37	0.02	0.34	2.04	0.66	0	0.67	0	0	-83.24	-83.27	1	7.86
551	1	4.42	0.48	1	0.34	0	0	0.67	0	0	-52.22	-52.22	1	4.44
552	1	2.51	0	1	0.14	0	0	0.67	0	0	-14.82	-14.82	1	2.5
553	1	4.27	0	0.77	2.67	0.23	0	0.67	0	0	-54.8	-54.3	0.6	4.37
554	1	7.59	0	0.79	6.73	0.21	0	0.67	0	0	-59.55	-55.99	0.03	8.82
555	1	7.98	0.07	1	0.23	0	0	0.67	0	0	-32.42	-32.42	1	7.84
556	1	0	0	1	0	0	0	1	0	0	0	0	1	0
557	1	4.24	0	1	0.18	0	0	0.67	0	0	-18.17	-18.17	1	4.23
558	1	2.3	0	0.92	1.66	0.08	0	0.67	0	0	-44.04	-42.65	0.25	2.29
559	1	4.59	0.02	0	0.59	1	0	0.67	0	0	-53.03	-53.03	1	4.54
560	1	8.21	0	0.91	14.09	0.09	-1.62	0.67	3	0	-74.48	-73.12	0.26	9.45
561	1	4.47	0.5	0.98	0.49	0.02	0	0.67	0	0	-50.82	-50.82	1	4.51
562	1	6.5	0.07	1	0.26	0	0	0.67	0	0	-25.13	-25.13	1	6.53
563	1	0	0	1	0	0	0	1	0	0	0	0	1	0
564	1	5.36	0	1	0.36	0	0	0.67	0	0	-17.5	-17.5	1	5.4
565	1	4.9	0.01	0.28	0.61	0.72	0	0.67	0	0	-53.38	-53.38	0.99	4.86
566	1	4.61	0	0.83	5	0.17	-1.29	0.67	1	0	-60.62	-60.67	1	4.86
567	1	6.79	2.32	0.91	2.07	0.09	0	0.67	0	0	-98.31	-98.31	1	6.8
568	1	2.85	0.23	1	0.24	0	0	0.67	0	0	-29.04	-29.04	1	2.84
569	1	1.58	0	1	0.13	0	0	0.67	0	0	-18.66	-18.66	1	1.59
570	1	5.65	0	0.74	4.14	0.26	0	0.67	0	0	-60.49	-58.12	0.09	6.2
571	1	2.69	0.01	0.23	1.35	0.77	0	0.67	0	0	-57.39	-57.38	1	2.7
572	1	5.25	0.28	0.92	1.07	0.08	0	0.67	0	0	-44.08	-44.05	0.97	6.16
573	1	0	0	1	0	0	0	1	0	0	0	0	1	0
574	1	10.2	0.52	0.96	0.51	0.04	0	0.67	0	0	-66.22	-66.23	1	10.63
575	1	5.45	0.28	1	0.34	0	0	0.67	0	0	-54.45	-54.45	1	5.4
576	1	6.36	0.16	1	0.34	0	0	0.67	0	0	-44.5	-44.5	1	6.34
577	1	2.1	0	0.36	1.68	0.64	0	0.67	0	0	-66.26	-66.07	0.82	2.21
578	1	2.93	0	0.65	1.74	0.35	0	0.67	0	0	-61.18	-60.94	0.79	2.94
579	1	3.98	0.9	0.9	0.84	0.1	0	0.67	0	0	-62.94	-62.94	1	4.02
580	1	9.26	0.46	0.97	0.71	0.03	0	0.67	0	0	-55.11	-55.13	1	9.81
581	1	7.66	0.07	1	0.43	0	0	0.67	0	0	-29.74	-29.74	1	7.6
582	1	2.91	0.01	0.26	0.66	0.74	0	0.67	0	0	-35.62	-35.6	0.98	2.93
583	1	11.41	0.64	0.97	0.66	0.03	0	0.67	0	0	-56.75	-56.76	1	12.02
584	1	2.27	0	0.62	32.93	0.38	2.87	0.11	2	0	-35.91	-33.83	0.13	2.67
585	1	5.19	0	0.82	11.01	0.18	0.4	0.46	1	0	-76.81	-75.14	0.19	4.82
586	1	6.28	0.01	0.56	5.4	0.44	0	0.67	0	0	-84.41	-84.01	0.67	6.87
587	1	6.06	0	0.82	12.14	0.18	0.42	0.45	0	0	-59.4	-56.94	0.09	6.26
588	1	9.45	0.44	1	0.49	0	0	0.67	0	0	-42.48	-42.49	1	9.71
589	1	2.07	0	0.51	11.23	0.49	1.92	0.19	0	0	-65.36	-64.17	0.3	2.5
590	1	6.31	0.86	0.89	0.84	0.11	0	0.67	0	0	-60.82	-60.83	1	6.62
591	1	1249.48	0.03	0.77	1.3	0.23	0	0.67	0	0	-23.03	-22.87	0.85	10000
592	1	10.24	0	0.86	5.41	0.14	0	0.67	0	0	-51.32	-50.27	0.35	11.43
593	1	9.94	0.78	0.84	284.37	0.16	4.93	0.04	0	0	-93.46	-89.46	0.02	10.47
594	1	5.5	0.29	0.95	116.31	0.05	5.88	0.02	1	0	-81.67	-77.26	0.01	5.66
595	1	6.95	0.01	0.43	2.96	0.57	0	0.67	0	0	-87.73	-87.43	0.74	7.38
596	1	7.5	0	0.87	9.79	0.13	-0.11	0.67	4	0	-65.03	-61.06	0.02	9.23
597	1	9.16	0	0.77	6.04	0.23	0	0.67	0	0	-67.16	-64.71	0.09	19.58
598	1	19.61	0	0.78	6.62	0.22	0	0.67	0	0	-87.47	-85.9	0.21	20.98
599	1	9.75	0.41	1	1.07	0	0	0.67	0	0	-42.73	-42.73	1	9.8
600	1	0	0	1	0	0	0	1	0	0	0	0	1	0
601	1	4.15	0	1	0.17	0	0	0.67	0	0	-14.4	-14.4	1	4.14
602	1	5.31	0	0.62	4.19	0.38	0	0.67	0	0	-76.65	-76.19	0.63	5.46
603	1	7.8	0	0.28	1.25	0.72	0	0.67	0	0	-63.31	-63.24	0.94	7.89
604	1	4.47	0	0.85	4.46	0.15	0	0.67	0	0	-49.79	-48.18	0.2	4.46
605	1	9.7	0.02	0	0.87	1	0	0.67	0	0	-65.68	-65.68	1	9.67
606	1	3.89	0.01	0.44	1.11	0.56	0	0.67	0	0	-50.85	-50.69	0.85	3.88
607	1	2.93	0.51	0.99	0.42	0.01	0	0.67	0	0	-39.96	-39.96	1	2.93
608	1	2.39	1.07	0.88	1.48	0.12	0	0.67	0	0	-65.18	-65.18	1	2.4
609	1	5.51	0.19	1	0.32	0	0	0.67	0	0	-32.2	-32.2	1	5.5
610	1	3.59	0	0.84	1.54	0.16	0	0.67	0	0	-39.09	-38.03	0.35	3.57
611	1	10.2	0.08	0.97	1.07	0.03	0	0.67	0	0	-31.59	-31.56	0.97	10.14
612	1	15.5	0.13	0.98	112.29	0.02	0.39	0.46	1	0	-42.24	-41.45	0.45	19.5
613	1	1.95	0	0.59	1.48	0.41	0	0.67	0	0	-41.03	-40.88	0.86	2.02
614	1	3.46	0	0.75	6.25	0.25	0.27	0.5	5	0	-57.44	-56.1	0.26	3.89
615	1	13.02	1.94	0.89	1.88	0.11	0	0.67	0	0	-86.1	-86.12	1	13.94
616	1	7.88	0	0.78	2.92	0.22	0	0.67	0	0	-65.17	-64.81	0.7	7.86
617	1	2.67	1.53	0.53	15.59	0.47	0.92	0.33	0	0	-92.33	-91.9	0.65	2.95
618	1	6.76	0.81	0.95	0.69	0.05	0	0.67	0	0	-52.11	-52.11	1	6.87
619	1	4.93	0.56	0.97	0.41	0.03	0	0.67	0	0	-33.38	-33.38	1	5.02
620	1	9.77	0.01	0.65	5.1	0.35	0	0.67	0	0	-54.6	-53.28	0.26	11.23
621	1	0	0	1	0	0	0	1	0	0	0	0	1	0
622	1	7.22	0.01	0.57	9.04	0.43	0.06	0.6	0	0	-86.93	-85.68	0.29	7.34
623	1	1.51	0.75	0.72	16.2	0.28	3.68	0.07	0	0	-76.68	-74.87	0.16	1.97
624	1	4.04	0.23	1	0.3	0	0	0.67	0	0	-34.69	-34.69	1	3.93
625	1	11.51	0.49	0.94	1.02	0.06	0	0.67	0	0	-45.35	-45.35	1	11.44
626	1	7.37	0	0.95	3.03	0.05	0	0.67	0	0	-50.25	-48.24	0.13	7.45
627	1	6.3	0.07	0.15	0.85	0.85	0	0.67	0	0	-59.32	-59.31	1	6.35
628	1	3.24	0	0.01	0.43	0.99	0	0.67	0	0	-42.87	-42.88	1	3.27
629	1	3.23	0	0.86	4.36	0.14	0.07	0.59	2	0	-38.47	-37.57	0.4	3.1
630	1	17.8	0	0.9	7.23	0.1	0	0.67	0	0	-38.89	-36.4	0.08	17.73
631	1	6.06	0	1	0.2	0	0	0.67	0	0	-41.13	-41.13	1	6.03
632	1	6.44	0.93	0.96	0.71	0.04	0	0.67	0	0	-61.53	-61.54	1	6.54
633	1	3.59	0	0.56	0.83	0.44	0	0.67	0	0	-40.94	-40.77	0.84	3.54
634	1	3.7	0.04	0.54	1.09	0.46	0	0.67	0	0	-44.9	-44.74	0.85	3.72
635	1	3.64	0	0.74	1.14	0.26	0	0.67	0	0	-33.82	-33.26	0.57	3.61
636	1	2.39	0.08	1	0.21	0	0	0.67	0	0	-20.07	-20.07	1	2.38
637	1	4.76	0.18	1	0.36	0	0	0.67	0	0	-24.87	-24.87	1	4.72
638	1	7.27	0.02	0.52	3.92	0.48	0	0.67	0	0	-85.77	-85.19	0.56	7.5
639	1	10.54	0.63	0.96	28.95	0.04	0.33	0.48	1	0	-70.69	-69.97	0.49	10.89
640	1	3.69	0	0.62	11.5	0.38	1.6	0.23	2	0	-86.13	-82.96	0.04	4.16
641	1	5.16	0.01	0.71	3.03	0.29	0	0.67	0	0	-52.74	-51.29	0.24	5.84
642	1	9.97	0	0.72	10.23	0.28	0	0.67	1	0	-87.12	-84.66	0.09	9.78
643	1	6.01	0	0.81	1.94	0.19	0	0.67	0	0	-43.37	-43.37	1	6
644	1	8.01	0.09	0	0.83	1	0	0.67	0	0	-71.1	-71.1	1	7.97
645	1	3.76	1.6	0.88	1.48	0.12	0	0.67	0	0	-34.53	-34.53	1	3.85
646	1	11.23	0.44	1	0.2	0	0	0.67	0	0	-18.15	-18.15	1	11.31
647	1	1.28	0	0.86	536.6	0.14	5.2	0.03	1	0	-28.73	-25.87	0.06	1.98
648	1	0	0	1	0	0	0	1	0	0	0	0	1	0
649	1	7.47	0	0.55	15.46	0.45	0.26	0.5	0	0	-34.63	-33.71	0.4	6.87
650	1	3.96	0	0.5	12.52	0.5	0.24	0.51	0	0	-39.37	-38.92	0.64	5.09
651	1	5.24	0.44	1	0.41	0	0	0.67	0	0	-17.75	-17.75	1	5.37
652	1	6.59	0	0.75	852.3	0.25	6.66	0.02	4	0	-45.36	-39.24	0	4.41
653	1	24.62	0.05	0.62	4.88	0.38	0	0.67	0	0	-39.88	-39.42	0.63	26.78
654	1	9.68	0	0	0.96	1	0	0.67	0	0	-30.39	-30.39	1	9.7
655	1	3.49	0	0.74	20.44	0.26	1.44	0.25	3	0	-90.56	-87.68	0.06	6.93
656	1	7.5	0	1	0.3	0	0	0.67	0	0	-42.42	-42.42	1	7.49
657	1	0	0	1	0	0	0	1	0	0	0	0	1	0
658	1	0	0	1	0	0	0	1	0	0	0	0	1	0
659	1	0	0	1	0	0	0	1	0	0	0	0	1	0
660	1	0	0	1	0	0	0	1	0	0	0	0	1	0
661	1	0	0	1	0	0	0	1	0	0	0	0	1	0
662	1	0	0	1	0	0	0	1	0	0	0	0	1	0
663	1	0	0	1	0	0	0	1	0	0	0	0	1	0
664	1	0	0	1	0	0	0	1	0	0	0	0	1	0
665	1	0	0	1	0	0	0	1	0	0	0	0	1	0
666	1	2.54	0	0.42	0.89	0.58	0	0.67	0	0	-40.32	-40.24	0.93	2.58
667	1	7.67	0	0.78	2.67	0.22	0	0.67	0	0	-54.87	-53.35	0.22	7.79
668	1	5.69	0.11	0.97	7.02	0.03	-2.86	0.67	1	0	-31.69	-30.28	0.24	8.81
669	1	11.54	0.04	0.88	55.91	0.12	1.83	0.2	4	0	-85.1	-80.15	0.01	8.84
670	1	5.64	0	0.97	31.15	0.03	-1.38	0.67	1	0	-48.96	-47.22	0.17	6.9
671	1	4.3	0	0.51	1.6	0.49	0	0.67	0	0	-57.26	-57.22	0.96	4.34
672	1	15.31	0.01	0.78	2.42	0.22	0	0.67	0	0	-67.6	-66.9	0.5	15.09
673	1	5.87	0.28	1	0.35	0	0	0.67	0	0	-41.42	-41.43	1	5.81
674	1	3.13	0.86	0.89	0.88	0.11	0	0.67	0	0	-27	-27	1	3.13
675	1	2.49	0	0.69	7.52	0.31	1.29	0.27	3	0	-69.53	-67.48	0.13	2.94
676	1	12.86	0.08	1	0.44	0	0	0.67	0	0	-28.5	-28.5	1	12.81
677	1	5.71	0.01	0.53	3.36	0.47	0	0.67	0	0	-71.12	-70.64	0.62	6.02
678	1	4.32	2.41	0.25	7.9	0.75	-0.3	0.67	0	0	-93.61	-93.58	0.97	4.54
679	1	6.1	0.01	0.49	8.77	0.51	0.12	0.56	2	0	-99.16	-97.89	0.28	6.84
680	1	16.61	0.05	0	1.25	1	0	0.67	0	0	-90.07	-90.07	1	17.06
681	1	12.58	0.19	1	0.43	0	0	0.67	0	0	-39.09	-39.09	1	12.54
682	1	10.59	0.17	1	0.41	0	0	0.67	0	0	-43.43	-43.44	1	10.56
683	1	13.25	0.29	1	0.44	0	0	0.67	0	0	-44.5	-44.5	1	13.21
684	1	2.88	0	0.54	6.87	0.46	0.72	0.38	0	0	-71.82	-70.4	0.24	2.9
685	1	7.81	0.01	0.5	4.21	0.5	0	0.67	0	0	-85	-83.99	0.36	8.31
686	1	8.03	0.23	0.96	9.58	0.04	-1.43	0.67	1	0	-55.64	-54.53	0.33	10.07
687	1	5.67	0	0.92	4.36	0.08	0	0.67	0	0	-25.57	-23.56	0.13	6.72
688	1	5.34	0.09	1	0.43	0	0	0.67	0	0	-41.54	-41.54	1	5.22
689	1	8.49	0.09	1	0.45	0	0	0.67	0	0	-24.48	-24.48	1	8.42
690	1	12.36	0	1	0.25	0	0	0.67	0	0	-42.75	-42.75	1	12.36
691	1	10.19	0.01	0.42	1.44	0.58	0	0.67	0	0	-73.91	-73.78	0.88	10.13
692	1	5.31	0.44	1	0.96	0	0	0.67	0	0	-50.83	-50.83	1	5.29
693	1	15.28	0.07	0.94	20.99	0.06	-1.21	0.67	2	0	-65.34	-63.6	0.18	10.16
694	1	2.97	0.59	0.91	3.1	0.09	0	0.66	0	0	-47.28	-47.23	0.95	2.95
695	1	4.25	0.08	1	0.29	0	0	0.67	0	0	-26.99	-26.99	1	4.24
696	1	0	0	1	0	0	0	1	0	0	0	0	1	0
697	1	0	0	1	0	0	0	1	0	0	0	0	1	0
698	1	0	0	1	0	0	0	1	0	0	0	0	1	0
699	1	2.77	0.03	0.97	91.25	0.03	0.88	0.34	1	0	-29.81	-28.39	0.24	4.88
700	1	5.52	0.16	0.97	21.54	0.03	-3.21	0.67	1	0	-54.27	-51.41	0.06	8.16
701	1	2.86	0	0.89	11.58	0.11	-0.17	0.67	3	0	-48.91	-48.44	0.63	4.02
702	1	15.65	0	0.91	16.7	0.09	-0.05	0.67	4	0	-58.88	-52.49	0	19.79
703	1	8.57	0	1	0.23	0	0	0.67	0	0	-20.06	-20.06	1	8.53
704	1	5.97	0.01	0.62	3.75	0.38	0	0.67	0	0	-69.57	-68.97	0.55	6.06
705	1	4.47	0.27	1	0.68	0	0	0.67	0	0	-45.19	-45.2	1	4.64
706	1	5.14	0.16	0.94	89.78	0.06	-0.3	0.67	1	0	-51.73	-50.96	0.46	4.81
707	1	2.34	0.67	0.63	33.16	0.37	3.36	0.09	1	0	-70.37	-68.23	0.12	2.34
708	1	13.61	0	1	0.44	0	0	0.67	0	0	-26.12	-26.12	1	13.63
709	1	5.6	0	1	0.19	0	0	0.67	0	0	-10.68	-10.68	1	5.58
710	1	3.22	1.9	0.85	2.01	0.15	0	0.67	0	0	-41.18	-41.18	1	3.24
711	1	8.83	0.46	1	0.18	0	0	0.67	0	0	-20.97	-20.97	1	8.99
712	1	6.29	0	1	0.33	0	0	0.67	0	0	-20.62	-20.62	1	6.42
713	1	2.84	1.68	0.25	5.57	0.75	-0.05	0.67	0	0	-72.45	-72.43	0.98	2.8
714	1	5.81	0.11	1	0.35	0	0	0.67	0	0	-50.89	-50.89	1	5.77
715	1	2.36	0	1	0.14	0	0	0.67	0	0	-30.63	-30.63	1	2.35
716	1	21.05	0.65	0.99	0.86	0.01	0	0.67	0	0	-62.09	-62.09	1	21.17
717	1	2.67	0.01	0.29	0.86	0.71	0	0.67	0	0	-8.3	-8.31	1	2.81
718	1	4.66	0	0.61	9.67	0.39	0.68	0.38	1	0	-85.02	-83.22	0.16	4.79
719	1	4.42	0.02	0	1.3	1	0	0.67	0	0	-68.65	-68.66	1	4.43
720	1	4.62	0.01	0.44	4.07	0.56	0	0.67	0	0	-85.06	-84.7	0.7	5
721	1	3.64	1.09	0.59	34.7	0.41	4.85	0.04	0	0	-108.65	-106.39	0.1	3.62
722	1	6.67	0.01	0.47	4.73	0.53	0	0.67	0	0	-86.81	-86.31	0.61	6.96
723	1	6.01	5.14	0.75	5.18	0.25	0	0.67	0	0	-98.67	-98.67	1	5.77
724	1	9.35	2.59	0.88	2.57	0.12	0	0.67	0	0	-40.49	-40.49	1	9.68
725	1	0	0	1	0	0	0	1	0	0	0	0	1	0
726	1	0	0	1	0	0	0	1	0	0	0	0	1	0
727	1	0	0	1	0	0	0	1	0	0	0	0	1	0
728	1	0	0	1	0	0	0	1	0	0	0	0	1	0
729	1	0	0	1	0	0	0	1	0	0	0	0	1	0
730	1	4.73	0	0.01	4.77	0.99	-0.02	0.67	2	0	-101.17	-101.19	1	4.73
731	1	8.99	0.01	0.47	7.3	0.53	0	0.67	0	0	-97.04	-96.51	0.59	8.91
732	1	7.77	3.78	0.32	208.09	0.68	3.77	0.07	1	0	-110.3	-108.07	0.11	5.83
733	1	11.72	0.01	0.61	16.32	0.39	0.12	0.56	3	0	-115.63	-114.24	0.25	11.77
734	1	7.3	1.52	0.53	36.58	0.47	0.95	0.33	0	0	-115.11	-114.06	0.35	8.48
735	1	12.89	3.35	0.93	2.06	0.07	0	0.67	0	0	-101.01	-101.01	1	13.17
736	1	11.79	0	0.66	15.08	0.34	0.08	0.59	1	0	-65.13	-62.73	0.09	11.16
737	1	2.63	0	0.47	11.73	0.53	3.69	0.07	3	0	-96.22	-94.43	0.17	3.28
738	1	9.44	0.01	0.56	5.93	0.44	0	0.67	0	0	-79.19	-77.09	0.12	9.09
739	1	12.63	0.02	0.51	7.04	0.49	0	0.67	0	0	-98.27	-96.5	0.17	12.59
740	1	11.9	1.22	0.89	1.09	0.11	0	0.67	0	0	-82.45	-82.46	1	12.27
741	1	3.37	0.98	0.47	44.88	0.53	5.68	0.03	1	0	-102.42	-98.55	0.02	3.84
742	1	7.33	3.84	0.81	7.04	0.19	0	0.67	0	0	-99.15	-99.14	0.99	7.91
743	1	9.99	2.57	0.86	2.42	0.14	0	0.67	0	0	-97.88	-97.89	1	10.36
744	1	7.77	0.01	0.55	10.66	0.45	0.15	0.55	3	0	-105.9	-102.23	0.03	8.02
745	1	2.63	0.69	0.4	14.92	0.6	0.93	0.33	0	0	-96.3	-94.79	0.22	4.05
746	1	10.39	0	0.61	10.18	0.39	0	0.67	0	0	-97.21	-94.59	0.07	11.74
747	1	12.51	0.22	0.78	26.13	0.22	-0.96	0.67	0	0	-69.94	-68.5	0.24	7.92
748	1	5.46	2.87	0.82	3.99	0.18	0	0.67	0	0	-64.7	-64.7	1	5.49
749	1	6.03	0	0.48	28.03	0.52	1.68	0.22	0	0	-59.17	-56.74	0.09	7.19
750	1	5.53	0	0.26	12.33	0.74	0.74	0.37	1	0	-48.16	-47.87	0.75	6.19
751	1	0.31	0	0.01	9.83	0.99	1.35	0.26	0	0	-24.07	-24.07	1	0.31
752	1	7.05	2.28	0.87	2.37	0.13	0	0.67	0	0	-8.48	-8.48	1	7.17
753	1	7.13	0	0.01	7.45	0.99	0	0.67	0	0	-8.09	-8.1	1	7.13
754	1	0	0	1	0	0	0	1	0	0	0	0	1	0
755	1	0	0	1	0	0	0	1	0	0	0	0	1	0
